# High-Spatiotemporal-Resolution Nanopore Sequencing of SARS-CoV-2 and Host Cell RNAs

**DOI:** 10.1101/2021.08.20.457128

**Authors:** Dóra Tombácz, Ákos Dörmő, Gábor Gulyás, Zsolt Csabai, István Prazsák, Balázs Kakuk, Ákos Harangozó, István Jankovics, Béla Dénes, Zsolt Boldogkői

## Abstract

Recent studies have disclosed the genome, transcriptome and epigenetic compositions of severe acute respiratory syndrome coronavirus 2 (SARS-CoV-2) and the effect of viral infection on gene expression of the host cells. It has been demonstrated that, besides the major canonical transcripts, the viral genome also codes for non-canonical RNA molecules. While the structural characterizations have revealed a detailed transcriptomic architecture of the virus, the kinetic studies provided poor and often misleading results on the dynamics of both the viral and host transcripts due to the low temporal resolution of the infection event and the low virus/cell ratio (MOI=0.1) applied for the infection. In this study, we used direct cDNA and direct RNA nanopore sequencings for the generation of high-coverage, high-temporal-resolution transcriptomic datasets on SARS-CoV-2 and on primate host cells infected with a high virus titer (MOI=5). Sixteen sampling time points ranging from 1 to 96h with a varying time resolution and three biological replicates were used in the experiment for both the infected and the non-infected cells.
