## Supplementary Table 1 for "High-Spatiotemporal-Resolution Nanopore Sequencing of SARS-CoV-2 and Host Cell RNAs"

### Sheet: a. ReadStat - passed reads
Supplementary Table 1. Summary statistics of the obtained reads from the infected samples.
a. high quality reads (Q-score ≥ 8)
Time	Sample	Total read count	Type	Read count	Mapped fraction	Min read length	Min mapped read length	Mean read length	Stdev length	Mean mapped read length	Stdev mapped length	Median read length	Median mapped read length	Max read length	Max mapped read length	Mismatch fraction	Stdev mismatch	Insertion fraction	Stdev insertion	Deletion fraction	Stdev deletion	GC fraction of aligned
1	A	444411	virus	112	0.0252019	382	91	2063.15	2431.46	1546.21	2381.81	1343.5	731.5	18714	18622	0.022203	53.0141	0.0138704	34.138	0.0227111	53.372	0.404187
			host	432128	97.2361	161	79	1331.6	950.202	936.094	806.948	1047	691	27238	14429	0.0256041	25.4732	0.0257539	89.8832	0.0288897	30.6705	0.487307
			unmapped	12171	NA	106	NA	413.409	0	NA	0	376.0	NA	56971	NA	NA	0	NA	0	NA	0	NA
	B	383743	virus	240	0.0625419	382	136	2086.43	1790.95	1501.42	1420.95	1700.5	1108.5	15277	8315	0.0245046	42.1255	0.0165676	43.8542	0.0244879	38.9409	0.413228
			host	372158	96.9811	162	79	1391.32	999.756	989.71	852.701	1092	725	27942	15881	0.0254922	27.0789	0.0266648	98.3371	0.0289774	32.5931	0.48597
			unmapped	11345	NA	102	NA	417.841	0	NA	0	377.0	NA	13668	NA	NA	0	NA	0	NA	0	NA
	C	381066	virus	203	0.0532716	325	103	2290.61	1727.66	1753.9	1640.76	1827	1345	10065	9955	0.0235282	45.3905	0.018672	100.211	0.0252639	50.0149	0.413292
			host	372582	97.7736	176	79	1434.68	1016.93	1013.84	839.448	1138	758	34141	14933	0.0254472	27.0233	0.0273192	102.803	0.0287946	32.1799	0.486345
			unmapped	8281	NA	101	NA	445.998	0	NA	0	380.0	NA	116584	NA	NA	0	NA	0	NA	0	NA
2	A	357444	virus	136	0.0380479	296	103	1604.26	1131.02	1062.24	1024.59	1248	698.5	6122	4441	0.0233138	35.1611	0.0181429	50.2444	0.0244559	32.144	0.415661
			host	346254	96.8694	171	79	1318.36	972.715	908.8	794.788	1026	667	49503	17643	0.025544	25.4587	0.026786	95.915	0.0290317	30.3853	0.483952
			unmapped	11054	NA	105	NA	421.764	0	NA	0	383.0	NA	6702	NA	NA	0	NA	0	NA	0	NA
	B	434064	virus	227	0.0522964	316	108	2299.83	2116.31	1724.72	2057.47	1737	1069	15293	14995	0.0250976	71.7813	0.0169267	54.6117	0.027358	78.6696	0.406184
			host	422847	97.4158	178	79	1368.69	985.502	958.629	816.997	1074	708	26977	14279	0.0254803	26.0414	0.0268836	99.2194	0.0288621	31.1189	0.484765
			unmapped	10990	NA	98	NA	418.069	0	NA	0	376.0	NA	55268	NA	NA	0	NA	0	NA	0	NA
	C	413166	virus	281	0.0680114	297	84	1800.51	1441.8	1270.96	1283.28	1358	752	8192	8048	0.0254689	36.7374	0.0179845	44.9673	0.0281793	46.639	0.413039
			host	402602	97.4432	178	79	1345.88	994.64	939.088	819.108	1046	688	50506	14531	0.0256921	26.2118	0.0272469	99.5268	0.0291346	31.4015	0.484872
			unmapped	10283	NA	106	NA	415.705	0	NA	0	375.0	NA	26025	NA	NA	0	NA	0	NA	0	NA
4	A	417587	virus	160	0.0383154	388	103	1504.22	1208.4	1046.99	1170.96	978.5	607.5	8463	8314	0.0247973	31.5824	0.01487	20.7254	0.0263196	36.1001	0.414487
			host	404767	96.93	175	79	1332.92	995.826	925.549	828.234	1030	670	31517	16259	0.0254245	25.7596	0.0267969	97.6869	0.0288729	31.1742	0.484648
			unmapped	12660	NA	115	NA	415.361	0	NA	0	380.0	NA	8162	NA	NA	0	NA	0	NA	0	NA
	B	419558	virus	71	0.0169226	373	102	1558.28	876.899	1101.87	917.99	1478	780	4464	4318	0.0229954	22.2505	0.0126034	14.9222	0.0280189	36.9432	0.421996
			host	407592	97.148	159	79	1335.19	966.1	932.204	811.501	1046	686	46133	16093	0.025591	25.5676	0.0262099	94.1614	0.028975	30.8902	0.485119
			unmapped	11895	NA	98	NA	419.101	0	NA	0	380.0	NA	23032	NA	NA	0	NA	0	NA	0	NA
	C	327776	virus	91	0.0277629	358	130	1727.8	2097.1	1176.25	1306.37	1289	816	19432	10383	0.022702	35.4559	0.013453	21.3295	0.0235055	35.8324	0.41554
			host	319712	97.5398	182	79	1276.24	799.337	865.926	664.281	1050	674	20047	10426	0.0256532	22.2233	0.0263802	88.59	0.0290807	26.6051	0.485379
			unmapped	7973	NA	106	NA	427.19	0	NA	0	384.0	NA	45310	NA	NA	0	NA	0	NA	0	NA
6	A	550540	virus	290	0.0526756	266	108	1891.52	1159.5	1327.81	1052.47	1825	1128	5889	4486	0.0246114	37.4808	0.016257	35.9017	0.0261488	41.2072	0.420058
			host	537183	97.5738	173	79	1420.67	1046.11	1002.75	872.302	1106	731	36038	17652	0.0253804	27.4929	0.0260933	97.611	0.0287707	32.9042	0.48575
			unmapped	13067	NA	116	NA	425.141	0	NA	0	385.0	NA	11505	NA	NA	0	NA	0	NA	0	NA
	B	434221	virus	340	0.0783011	224	91	1690.71	1135.43	1164.18	990.134	1353.5	888.5	6617	4484	0.0244075	30.9269	0.014936	20.483	0.0250467	31.5404	0.422138
			host	416624	95.9475	172	79	1282.85	940.846	884.6	778.257	998	646	50912	14302	0.0259549	25.1159	0.0265788	91.2841	0.0292513	29.8844	0.486791
			unmapped	17257	NA	103	NA	406.381	0	NA	0	372.0	NA	10391	NA	NA	0	NA	0	NA	0	NA
	C	349309	virus	242	0.0692796	369	91	1575.93	1028.09	1027.31	877.606	1320	707	4905	4658	0.0238406	25.0217	0.0150357	22.4797	0.0271108	32.7398	0.422249
			host	339963	97.3244	178	79	1345.13	976.498	931.076	820.268	1051	680	30675	15984	0.025631	25.8467	0.0256109	90.281	0.0288378	30.8753	0.484186
			unmapped	9104	NA	104	NA	421.505	0	NA	0	383.0	NA	6344	NA	NA	0	NA	0	NA	0	NA
8	A	560093	virus	2361	0.421537	220	87	1751.71	1439.28	1137.24	1198.1	1396	707	17087	10906	0.024068	38.6183	0.018388	51.1291	0.0243302	42.2629	0.419831
			host	532529	95.0787	154	79	1244.91	988.208	800.746	739.55	959	573	60048	15506	0.0253908	23.8451	0.0290408	94.5598	0.0267836	27.4063	0.485059
			unmapped	25203	NA	91	NA	386.706	0	NA	0	356.0	NA	36116	NA	NA	0	NA	0	NA	0	NA
	B	558504	virus	1176	0.210563	256	83	1825.64	1469.74	1158.94	1134.8	1534.5	806	14903	13250	0.0231615	30.2669	0.020074	83.3787	0.0233655	35.2825	0.424087
			host	526022	94.1841	164	79	1264.19	1122.07	814.457	750.025	964	578	303980	17779	0.0254016	24.1942	0.0288439	93.686	0.0266175	27.6552	0.484371
			unmapped	31306	NA	95	NA	406.252	0	NA	0	358.0	NA	678628	NA	NA	0	NA	0	NA	0	NA
	C	329569	virus	856	0.259733	249	93	2021.27	1289.94	1294.05	999.368	1831	1074.5	12819	8314	0.0228833	29.0213	0.0215346	75.34	0.0228634	32.6604	0.426825
			host	318349	96.5956	168	79	1439.85	1539.69	921.625	754.728	1174	715	637524	13458	0.0245009	24.9826	0.029075	103.241	0.0258554	28.4456	0.489269
			unmapped	10364	NA	87	NA	390.239	0	NA	0	352.0	NA	14680	NA	NA	0	NA	0	NA	0	NA
10	A	529160	virus	5942	1.12291	214	80	1862.79	1324.04	1255.73	1062.07	1716.5	1125.5	22683	14091	0.023683	33.017	0.0196413	63.8232	0.0238201	36.7217	0.426374
			host	501779	94.8256	144	79	1300.2	966.739	870.056	755.609	1017	645	46988	15332	0.0252939	24.6309	0.0291458	99.3636	0.0265873	28.019	0.482902
			unmapped	21439	NA	90	NA	378.374	0	NA	0	352.0	NA	26307	NA	NA	0	NA	0	NA	0	NA
	B	539548	virus	6483	1.20156	199	80	1732.03	1327.4	1156.93	1118.5	1408	921	21706	21600	0.02382	32.1224	0.0238466	92.0778	0.0242503	36.7558	0.425969
			host	507105	93.987	161	79	1256.24	1190.43	816.821	726.796	971	584	481891	12582	0.0255071	24.0253	0.0328964	112.487	0.0269965	27.4437	0.482508
			unmapped	25960	NA	106	NA	380.847	0	NA	0	359.0	NA	8374	NA	NA	0	NA	0	NA	0	NA
	C	580549	virus	3818	0.657653	211	84	1864.26	1248.26	1159.09	898.543	1670.5	1034.5	11558	8314	0.0232612	29.338	0.0203239	79.2911	0.0235936	36.6285	0.429312
			host	559108	96.3068	151	79	1317.52	947.769	835.023	658.295	1049	653	108481	16068	0.024755	22.0736	0.0276262	94.3853	0.0259577	25.3043	0.482981
			unmapped	17623	NA	108	NA	378.303	0	NA	0	353.0	NA	25480	NA	NA	0	NA	0	NA	0	NA
12	A	532728	virus	12548	2.35542	191	79	1896.17	1449.97	1292.35	1209.35	1755.5	1034	29132	27305	0.0240313	37.4364	0.0192959	66.2017	0.0241426	42.7357	0.421728
			host	497056	93.3039	155	79	1345.13	1376.46	888.404	846.875	995	617	533241	16349	0.0253179	26.7911	0.0300424	106.38	0.026545	30.2775	0.486275
			unmapped	23124	NA	95	NA	410.401	0	NA	0	351.0	NA	272279	NA	NA	0	NA	0	NA	0	NA
	B	569194	virus	17843	3.13478	203	79	1867.14	1496.21	1249.08	1197.53	1580	927	23872	19758	0.0237518	36.018	0.0190606	68.5908	0.0238133	40.5087	0.421864
			host	526658	92.527	165	79	1323.91	1128.4	867.338	815.609	993	609	214646	17188	0.025279	25.8584	0.0293413	102.826	0.0265844	29.219	0.485315
			unmapped	24693	NA	99	NA	382.174	0	NA	0	355.0	NA	39960	NA	NA	0	NA	0	NA	0	NA
	C	576131	virus	7532	1.30734	214	82	1693.4	1365.56	1080.96	1077.76	1386	736	24632	24416	0.0239742	32.7889	0.0205031	70.9227	0.0240825	37.9037	0.424115
			host	541753	94.033	162	79	1247.55	1070.7	801.655	726.186	947	571	278882	16709	0.025489	23.8623	0.029387	96.8437	0.02669	26.9427	0.484933
			unmapped	26846	NA	96	NA	410.648	0	NA	0	353.0	NA	214381	NA	NA	0	NA	0	NA	0	NA
14	A	361085	virus	5473	1.51571	214	81	1767.1	1482.6	1109.94	1129.62	1364	750	26030	19306	0.0234124	33.0754	0.0221042	77.789	0.0239461	39.9741	0.424271
			host	341214	94.4969	165	79	1305.26	1034.14	830.977	762.575	1004	588	41907	14469	0.0247093	24.2236	0.0326653	114.845	0.0261493	27.6386	0.478685
			unmapped	14398	NA	101	NA	387.445	0	NA	0	361.0	NA	11533	NA	NA	0	NA	0	NA	0	NA
	B	591409	virus	27649	4.67511	187	79	1606.53	1295.35	1013.7	984.465	1313	713	45225	24704	0.0240935	29.4367	0.0245141	85.6776	0.0244442	34.9758	0.426753
			host	534136	90.3158	165	79	1178.09	955.594	746.892	659.475	923	545	271738	14596	0.0255726	21.9056	0.0320241	100.694	0.0267949	25.1219	0.480587
			unmapped	29624	NA	91	NA	382.225	0	NA	0	358.0	NA	29615	NA	NA	0	NA	0	NA	0	NA
	C	606903	virus	14279	2.35276	190	81	1694.26	1272.63	1075.35	970.573	1365	805	21274	12645	0.0238543	29.649	0.0233415	84.199	0.0242255	35.3843	0.426493
			host	567396	93.4904	159	79	1225.9	894.228	789.592	663.399	970	588	31898	12965	0.0255223	22.4313	0.0308348	106.497	0.0269378	25.7598	0.48099
			unmapped	25228	NA	85	NA	386.699	0	NA	0	356.0	NA	80340	NA	NA	0	NA	0	NA	0	NA
16	A	469179	virus	4365	0.930349	220	81	1703.36	1317.52	1240.27	1145.67	1489	961	29195	15725	0.0215482	32.3941	0.0154301	51.6487	0.0214662	35.7305	0.422304
			host	441117	94.0189	154	79	1184.06	888.767	824.137	770.604	912	574	21730	16261	0.0230554	23.6392	0.0252762	89.5295	0.0240698	25.5262	0.486208
			unmapped	23697	NA	104	NA	388.88	0	NA	0	362.0	NA	4161	NA	NA	0	NA	0	NA	0	NA
	B	573484	virus	4618	0.805254	247	80	1810.75	1323.04	1371.87	1253.22	1760.5	1197.5	23885	23777	0.0217767	35.8845	0.0156132	60.1695	0.0219862	39.8665	0.421594
			host	535329	93.3468	155	79	1213.23	906.895	872.179	810.922	930	607	25679	14930	0.0229097	24.2353	0.0244868	87.3503	0.0240272	26.6633	0.489068
			unmapped	33537	NA	85	NA	387.933	0	NA	0	368.0	NA	14412	NA	NA	0	NA	0	NA	0	NA
	C	615604	virus	2968	0.482128	220	80	1785.2	1270.72	1330.73	1201.07	1805	1170	17237	17398	0.0217892	35.0746	0.0157388	52.6755	0.0216545	37.4445	0.423321
			host	581738	94.4987	167	79	1225.86	912.475	872.264	788.855	949	619	139987	14693	0.0231037	23.7995	0.025211	91.0242	0.0240754	26.4462	0.488072
			unmapped	30898	NA	98	NA	386.538	0	NA	0	365.0	NA	8286	NA	NA	0	NA	0	NA	0	NA
18	A	518581	virus	7643	1.47383	184	81	1651.58	1201.76	1230.57	1123.84	1367	991	19186	17384	0.0217092	30.8337	0.0214699	92.1155	0.0219196	34.6517	0.427429
			host	480156	92.5904	151	79	1139.26	802.571	804.73	713.439	895	573	44603	16154	0.0232471	22.127	0.0280376	97.1479	0.0243954	24.4121	0.488034
			unmapped	30782	NA	82	NA	391.448	0	NA	0	371.0	NA	6989	NA	NA	0	NA	0	NA	0	NA
	B	435647	virus	8562	1.96535	190	84	1531.4	980.187	1093.75	893.918	1357	921	11641	11519	0.0219485	26.5957	0.0218111	87.7921	0.0219287	29.3871	0.430598
			host	406734	93.3632	163	79	1128.24	738.307	790.821	647.62	915	592	25330	13180	0.0232217	20.4699	0.0257246	87.4768	0.0241871	22.8106	0.486751
			unmapped	20351	NA	105	NA	381.966	0	NA	0	361.0	NA	5650	NA	NA	0	NA	0	NA	0	NA
	C	799724	virus	12651	1.58192	194	81	1715.02	1311.75	1274.18	1234.72	1378	1044	29029	29800	0.0216332	33.5167	0.0210905	94.6979	0.0219147	38.5406	0.426497
			host	752937	94.1496	170	79	1164.84	820.004	824.094	730.037	919	592	30172	15586	0.0233074	22.3416	0.026271	92.1474	0.0243015	24.6723	0.488849
			unmapped	34136	NA	97	NA	392.961	0	NA	0	368.0	NA	12519	NA	NA	0	NA	0	NA	0	NA
20	A	633546	virus	7529	1.18839	189	81	1830.3	1169.14	1401.4	1119.72	1838	1572	14508	14347	0.0215838	33.7029	0.0155015	50.9771	0.0217954	35.9785	0.425542
			host	600682	94.8127	164	79	1285.9	924.21	944.71	832.277	1002	687	49795	16541	0.0228746	24.766	0.0239109	89.1861	0.023889	27.605	0.490397
			unmapped	25335	NA	100	NA	389.572	0	NA	0	362.0	NA	31503	NA	NA	0	NA	0	NA	0	NA
	B	646955	virus	15266	2.35967	215	79	1852.46	1245.83	1427.77	1160.22	1845	1584	17381	17152	0.0214842	33.7579	0.0153498	55.5306	0.0214375	36.2809	0.425468
			host	606196	93.6999	167	79	1302.06	964.644	963.23	874.932	1001	688	41748	17587	0.0229372	25.9762	0.0248045	94.5964	0.0239748	28.8639	0.491365
			unmapped	25493	NA	100	NA	388.019	0	NA	0	364.0	NA	8154	NA	NA	0	NA	0	NA	0	NA
	C	559087	virus	18226	3.25996	196	79	1773.11	1228.76	1346.84	1161.55	1809	1277.5	24397	23783	0.0217961	33.5202	0.0149439	45.6182	0.0217966	36.7785	0.424255
			host	513460	91.839	161	79	1227.04	971.531	880.373	799.088	951	625	271717	13278	0.022917	24.0033	0.0245471	87.3956	0.0239418	26.5321	0.489386
			unmapped	27401	NA	111	NA	388.67	0	NA	0	361.0	NA	104054	NA	NA	0	NA	0	NA	0	NA
24	A	1022231	virus	19945	1.95112	190	81	1482.22	1036.91	1038.53	908.446	1279	837	26782	13526	0.0222826	27.1666	0.0230826	101.219	0.0223249	29.8602	0.430102
			host	948044	92.7426	159	79	1117.4	755.381	774.136	652.783	898	569	29937	13358	0.0234076	20.5371	0.026271	90.5889	0.0244479	22.9347	0.484528
			unmapped	54242	NA	95	NA	382.719	0	NA	0	363.0	NA	47722	NA	NA	0	NA	0	NA	0	NA
	B	783561	virus	28779	3.67285	193	79	1285.54	811.248	845.181	664.399	1111	668	13666	8314	0.0222341	19.8088	0.0214854	82.3601	0.021918	23.667	0.432241
			host	702250	89.6229	147	79	1005.17	622.742	667.728	511.794	832	529	44570	8470	0.0235944	17.1783	0.0230235	69.1745	0.0243164	18.9328	0.480241
			unmapped	52532	NA	90	NA	375.713	0	NA	0	356.0	NA	25231	NA	NA	0	NA	0	NA	0	NA
	C	478466	virus	9915	2.07225	195	80	1634.06	1180.17	1164.55	1065.33	1369	968	30019	29800	0.0225336	30.9267	0.0221366	93.0963	0.0228553	34.7047	0.429234
			host	448134	93.6606	168	79	1219.67	855.214	859.227	743.05	963	627	37331	13517	0.0234167	23.0968	0.0272663	98.9735	0.0245896	25.8012	0.486302
			unmapped	20417	NA	98	NA	396.117	0	NA	0	369.0	NA	66888	NA	NA	0	NA	0	NA	0	NA
36	A	352206	virus	189623	53.8387	168	79	1544.95	1187.51	1018.34	985.733	1235	702	30283	29800	0.0242109	30.7695	0.0178872	51.0264	0.0227298	32.3233	0.422862
			host	138884	39.4326	164	79	1144.06	1445.04	714.42	670.278	879	524	427595	16764	0.0259212	22.6056	0.0275717	82.8579	0.0252713	23.7302	0.476167
			unmapped	23699	NA	83	NA	385.242	0	NA	0	369.0	NA	12059	NA	NA	0	NA	0	NA	0	NA
	B	294559	virus	148889	50.5464	162	79	1647.68	1234.34	1094.44	1027.26	1391	795	42783	29796	0.0240301	31.9463	0.0179708	51.8145	0.0226661	33.7828	0.423764
			host	128974	43.7855	177	79	1210.02	935.507	764.732	702.766	927	546	30042	11769	0.0256677	23.8756	0.0282692	90.9932	0.0252953	24.9002	0.480404
			unmapped	16696	NA	101	NA	392.062	0	NA	0	375.0	NA	5933	NA	NA	0	NA	0	NA	0	NA
	C	253995	virus	111433	43.8721	179	79	1614.64	1284.55	1057.25	1063.34	1306	697	51616	29792	0.0235908	31.8746	0.0179437	55.1354	0.0222708	33.7894	0.422115
			host	125534	49.4238	177	79	1162.65	954.537	717.99	708.434	871	507	27368	14635	0.0254338	23.6932	0.029304	91.7281	0.0249408	23.9906	0.479331
			unmapped	17028	NA	109	NA	393.486	0	NA	0	370.0	NA	23228	NA	NA	0	NA	0	NA	0	NA
48	A	232543	virus	115108	49.4997	172	79	1775.03	1193.55	1112.87	850.454	1520	961	24334	17395	0.0232675	27.5979	0.0217159	91.4385	0.0223018	31.9253	0.430521
			host	107277	46.1321	179	79	1307.96	947.699	823.034	695.344	1029	616	34142	10026	0.0255072	23.4591	0.0284539	97.7972	0.0252508	25.51	0.480834
			unmapped	10158	NA	96	NA	422.063	0	NA	0	375.0	NA	242443	NA	NA	0	NA	0	NA	0	NA
	B	312506	virus	91227	29.1921	169	80	1655.84	1205.2	1124.17	982.691	1373	926	29980	29794	0.02441	32.1892	0.025913	101.198	0.0234258	33.4483	0.430549
			host	203972	65.2698	161	79	1198.87	883.745	786.571	695.524	945	565	44331	9960	0.0260621	23.2451	0.0310091	104.553	0.0256769	24.7701	0.480494
			unmapped	17307	NA	114	NA	403.727	0	NA	0	370.0	NA	242624	NA	NA	0	NA	0	NA	0	NA
	C	284625	virus	140427	49.3375	178	79	1506.71	1107.27	1003.31	897.731	1254	738	31634	17600	0.0242687	28.419	0.0272991	97.2489	0.0231528	30.0594	0.430116
			host	124765	43.8349	179	79	1113.64	799.648	699.609	618.982	880	522	18569	11900	0.0258926	20.9634	0.0314127	95.0386	0.0252871	22.5734	0.472277
			unmapped	19433	NA	94	NA	405.498	0	NA	0	387.0	NA	3966	NA	NA	0	NA	0	NA	0	NA
72	A	344337	virus	40043	11.629	171	79	1798.84	1325.95	1239.95	1143.58	1575	932	18500	18240	0.0240083	36.0363	0.0182787	58.2973	0.0230835	37.8325	0.422044
			host	286265	83.1351	139	79	1303.47	1051.66	868.132	819.196	984	598	80317	14621	0.0257376	26.5385	0.0292329	100.787	0.0255788	28.3237	0.487149
			unmapped	18029	NA	96	NA	406.311	0	NA	0	370.0	NA	79296	NA	NA	0	NA	0	NA	0	NA
	B	400720	virus	37276	9.30226	166	81	1840.27	1370.18	1299.09	1183.18	1717	1034	32585	18954	0.024242	38.5506	0.0187816	63.9271	0.0232711	39.7505	0.421806
			host	341580	85.2416	163	79	1281.11	1026.72	860.205	824.773	958	582	33436	13785	0.02604	26.6489	0.0294673	101.496	0.0258059	28.5751	0.486662
			unmapped	21864	NA	104	NA	426.117	0	NA	0	366.0	NA	634909	NA	NA	0	NA	0	NA	0	NA
	C	354737	virus	36342	10.2448	170	79	1714.55	1378.05	1159.91	1153.47	1348	725	28048	18195	0.02405	36.3795	0.0181055	55.0945	0.023136	39.5999	0.41987
			host	295464	83.291	158	79	1243.4	995.489	828.984	791.952	930	560	41848	11922	0.0261635	25.7755	0.0291361	98.1869	0.0257807	27.1995	0.486246
			unmapped	22931	NA	101	NA	383.895	0	NA	0	356.0	NA	14301	NA	NA	0	NA	0	NA	0	NA
96	A	337864	virus	17533	5.18937	185	79	1576.22	1310.84	997.59	1077.63	1162	652	21941	14697	0.0239964	32.1648	0.0243542	90.058	0.0228816	33.1564	0.421746
			host	305401	90.3917	167	79	1226.94	899.923	796.567	711.082	965	568	25710	11495	0.0258577	23.6172	0.0309435	104.634	0.0256083	25.3872	0.478412
			unmapped	14930	NA	112	NA	401.451	0	NA	0	369.0	NA	117796	NA	NA	0	NA	0	NA	0	NA
	B	472907	virus	17061	3.60769	195	81	1617.13	1372.99	1043.43	1135.72	1179	663	32467	19287	0.0241957	34.262	0.021457	78.8682	0.0231425	36.8551	0.418833
			host	435677	92.1274	156	79	1263.77	949.783	848.062	761.912	986	604	48657	16496	0.0259644	25.0028	0.0300359	103.392	0.0257845	26.7896	0.484488
			unmapped	20169	NA	115	NA	398.696	0	NA	0	362	NA	111638	NA	NA	0	NA	0	NA	0	NA
	C	425957	virus	45969	10.7919	164	79	1534.54	1308.3	1014.86	1094.01	1117	653	42427	14360	0.0246283	34.3648	0.0259229	98.7661	0.0234025	34.3355	0.42091
			host	357289	83.8791	164	79	1218.64	907.122	824.841	748.842	944	574	27993	12181	0.0262759	24.8451	0.0309683	103.333	0.0260424	26.3842	0.48522
			unmapped	22699	NA	108	NA	386.287	0	NA	0	366	NA	7020	NA	NA	0	NA	0	NA	0	NA
MIX	dRNA	1950595	virus	236518	12.1254	99	81	1652.31	1130.64	1579.3	1115.94	1527	1457	15076	15320	0.0365353	45.2189	0.0281418	44.6476	0.0560887	64.8093	0.410788
			host	1658588	85.0298	81	80	1138.09	767.022	1091.88	745.13	901	860	12975	10817	0.0373968	31.7137	0.0350354	54.9778	0.0524023	44.2829	0.478526
			unmapped	55489	NA	2	NA	572.251	0	NA	0	515	NA	6672	NA	NA	0	NA	0	NA	0	NA
mix 1-6h	mix A_B_C	176431	virus	97	0.054979	312	102	2264.45	1974.54	1548.78	1471.21	1817	1144	15741	8950	0.0298938	51.4233	0.0201422	49.4424	0.0326229	62.7865	0.410791
			host	166758	94.5174	119	79	1349.6	1163.26	891.852	797.525	1031	653	132802	19942	0.0325506	32.8968	0.0318904	103.481	0.0381924	42.1737	0.477467
			unmapped	9576	NA	28	NA	560.879	0	NA	0	395	NA	477532	NA	NA	0	NA	0	NA	0	NA
mix 8-14h	mix A_B_C	226703	virus	3510	1.54828	154	81	1835.56	1503.41	1132.27	1104.84	1496.5	816	25369	12419	0.0310811	44.8525	0.0267792	82.1423	0.0325337	50.8938	0.420857
			host	203996	89.9838	128	79	1312.62	1956.33	812.798	745.529	982	585	404939	12995	0.0332673	31.547	0.0370585	110.388	0.0364843	38.2943	0.476044
			unmapped	19197	NA	44	NA	631.061	0	NA	0	362	NA	455856	NA	NA	0	NA	0	NA	0	NA
mix 16-24h	mix A_B_C	212100	virus	4180	1.97077	157	83	1869.41	1344.97	1188.33	1080.14	1734.5	959.5	14497	14294	0.0274167	39.5517	0.023386	88.1609	0.0285543	47.5747	0.424636
			host	186557	87.9571	106	79	1264.82	1187.82	786.37	731.383	953	557	201263	13595	0.0312702	29.7987	0.032746	97.8804	0.0339447	35.4347	0.479365
			unmapped	21363	NA	23	NA	482.56	0	NA	0	378	NA	235928	NA	NA	0	NA	0	NA	0	NA
mix 36-96h	mix A_B_C	141187	virus	32857	23.272	108	79	1707.63	1360.04	1025.45	978.892	1353	704	19131	18272	0.0323744	42.8667	0.027261	84.0664	0.0313507	46.1842	0.421986
			host	94169	66.6981	137	79	1302.13	1542.89	781.575	740.24	962	549	315476	14270	0.0345114	32.7725	0.0372953	111.458	0.0348589	35.6497	0.475971
			unmapped	14161	NA	34	NA	467.581	0	NA	0	377	NA	116160	NA	NA	0	NA	0	NA	0	NA
				25557795
				1950595
				23607200

### Sheet: b. ReadStat - failed reads
Time	Sample	Total read count	Type	Read count	Mapped fraction	Min read length	Min mapped read length	Mean read length	Stdev length	Mean mapped read length	Stdev mapped length	Median read length	Median mapped read length	Max read length	Max mapped read length	Mismatch fraction	Stdev mismatch	Insertion fraction	Stdev insertion	Deletion fraction	Stdev deletion	GC fraction of aligned
	b. low quality reads (Q-score < 8)
1	A	43375	virus	10	0.0230548	676	203	1395.56	1267.25	1368.9	1050.09	1849	1213.5	4481	3644	0.0617284	80.1807	0.0309738	47.3737	0.0566148	57.3648	0.408649
			host	33477	77.1804	211	80	1355.48	944.642	802.336	675.709	1074	600	23002	11894	0.0688381	56.2044	0.0697758	157.449	0.0690566	58.8566	0.479387
			unmapped	9888	NA	107	NA	641.218	0	NA	0	524	NA	6950	NA	NA	0	NA	0	NA	0	NA
	B	40268	virus	22	0.054634	783	171	2252.45	1411.9	1545.27	1267.95	1709	1338.5	4797	4447	0.074097	122.263	0.0430933	88.8796	0.064184	107.17	0.40193
			host	30518	75.7872	197	79	1410.5	1002.13	842.468	716.828	1118	629	18148	11110	0.0697419	59.758	0.0725258	173.72	0.069582	61.4421	0.479196
			unmapped	9728	NA	103	NA	697.516	0	NA	0	567	NA	16722	NA	NA	0	NA	0	NA	0	NA
	C	39579	virus	23	0.0581116	595	247	2692.35	1825.94	1683	1166.17	1973	1220	7143	4479	0.0671678	96.8276	0.0345914	55.627	0.059366	76.9893	0.399261
			host	31013	78.3572	220	80	1457.35	1028.35	857.492	698.647	1162	657	23632	13206	0.0691198	58.2878	0.0706548	166.375	0.0687285	59.8109	0.477596
			unmapped	8543	NA	96	NA	722.376	0	NA	0	616	NA	6757	NA	NA	0	NA	0	NA	0	NA
2	A	36383	virus	11	0.0302339	679	268	2441.91	1869.36	1598.82	1502.9	1340	645	5023	4707	0.0731791	129.176	0.0345141	58.9115	0.0831864	156.832	0.385739
			host	27518	75.6342	228	80	1350.15	1001.54	790.723	692.622	1057	583	26702	12205	0.0684864	57.2584	0.0711101	162.919	0.069066	59.6137	0.478789
			unmapped	8854	NA	101	NA	693.96	0	NA	0	548	NA	215095	NA	NA	0	NA	0	NA	0	NA
	B	41889	virus	24	0.0572943	671	268	1905.92	1379.57	1112.71	910.34	1663	912	7274	3946	0.0632466	64.1017	0.0423891	56.0517	0.0669538	72.7539	0.399963
			host	33348	79.6104	213	79	1408.06	1009.96	830.218	704.615	1114	624	17245	9387	0.0685512	58.112	0.0702661	164.855	0.0691555	61.0936	0.47722
			unmapped	8517	NA	100	NA	669.867	0	NA	0	543	NA	7857	NA	NA	0	NA	0	NA	0	NA
	C	42231	virus	33	0.0781416	493	130	2224.15	1600.82	1468.39	1497.57	1659	1007	8085	7734	0.0669666	110.648	0.0517366	132.526	0.0644283	127.775	0.398085
			host	32492	76.9387	206	79	1375.82	1018.1	808.7	699.882	1081	603	28031	17496	0.0690071	57.587	0.0723581	169.059	0.0691	59.6551	0.479741
			unmapped	9706	NA	102	NA	684.983	0	NA	0	549	NA	16057	NA	NA	0	NA	0	NA	0	NA
4	A	40127	virus	21	0.0523338	667	192	1981.14	1037.03	1105.43	893.999	1643	804	4085	3316	0.0698716	78.8041	0.0655639	136.889	0.0682347	94.409	0.408374
			host	30970	77.18	228	79	1368.98	1078.68	794.203	693.508	1069	584	68135	11444	0.067623	56.9042	0.0680764	154.255	0.0678517	58.8159	0.479128
			unmapped	9136	NA	115	NA	630.018	0	NA	0	516.5	NA	7403	NA	NA	0	NA	0	NA	0	NA
	B	42912	virus	12	0.0279642	677	232	1936.83	1345.52	1163.17	1538.43	1587	693.5	5573	5646	0.0821035	163.595	0.0362516	65.2907	0.073148	155.128	0.398266
			host	32828	76.5007	201	79	1355.02	999.072	795.348	665.315	1073	600	59202	9211	0.0693588	56.2493	0.0703819	163.429	0.0695941	58.646	0.476739
			unmapped	10072	NA	109	NA	658.286	0	NA	0	542	NA	12159	NA	NA	0	NA	0	NA	0	NA
	C	34444	virus	14	0.0406457	688	198	1278.64	806.778	685.429	560.154	1037.5	515	3837	2175	0.0716965	45.9127	0.0311588	24.4465	0.0651313	36.8085	0.394018
			host	26467	76.8407	185	80	1291.61	803.25	737.626	567.23	1067	571	19383	7701	0.067746	48.1274	0.0657855	138.287	0.068564	50.4929	0.473943
			unmapped	7963	NA	109	NA	686.239	0	NA	0	591	NA	38181	NA	NA	0	NA	0	NA	0	NA
6	A	58439	virus	31	0.0530468	479	175	2023.48	1302.48	1186.94	874.967	1778	986	6164	3316	0.0650632	78.432	0.03351	38.441	0.0670472	87.9419	0.40144
			host	45341	77.5869	219	79	1446.91	1170.69	853.468	728.441	1136	641	86144	12792	0.0689494	60.5504	0.0705468	167.081	0.0693801	63.0508	0.47964
			unmapped	13067	NA	100	NA	732.625	0	NA	0	596	NA	7037	NA	NA	0	NA	0	NA	0	NA
	B	50875	virus	45	0.0884521	547	123	2141.58	1602.28	1288.38	1099.76	1656	967	6747	4444	0.0698898	98.5661	0.036135	50.6613	0.0675095	97.8502	0.403557
			host	36240	71.2334	213	79	1361.81	993.339	794.021	676.8	1068	596	33593	11688	0.0699881	57.7635	0.0709603	161.445	0.0698165	59.4463	0.480405
			unmapped	14590	NA	120	NA	694.135	0	NA	0	556	NA	28694	NA	NA	0	NA	0	NA	0	NA
	C	39063	virus	21	0.0537593	582	124	1700	1520.76	919.667	929.839	1209	537	6189	3379	0.0587687	55.6062	0.0293067	28.8764	0.0560244	57.3573	0.408378
			host	29822	76.3433	219	79	1374	972.709	802.957	683.484	1085	601	23301	8864	0.0690791	57.5526	0.0701424	160.47	0.069215	59.644	0.476837
			unmapped	9220	NA	94	NA	703.458	0	NA	0	575	NA	8206	NA	NA	0	NA	0	NA	0	NA
8	A	71194	virus	334	0.469141	343	104	1932.25	1560.32	1071.84	993.116	1558	737	16846	8160	0.0686295	85.4824	0.0467465	79.782	0.0630903	82.2939	0.409319
			host	50742	71.2729	207	80	1305.66	1024.46	725.52	645.094	1013	538	36815	11075	0.067074	50.9049	0.0682905	145.029	0.0645261	51.1161	0.477556
			unmapped	20118	NA	101	NA	609.62	0	NA	0	492	NA	115462	NA	NA	0	NA	0	NA	0	NA
	B	71302	virus	138	0.193543	388	95	2080.88	2294.18	1175.42	1328.15	1685.5	789.5	24612	13100	0.0700212	91.9343	0.0538753	116.453	0.0647564	79.8489	0.409129
			host	49998	70.1215	213	79	1344.31	1049.54	743.998	663.715	1033	541	30068	14838	0.0671418	51.3422	0.0685989	139.803	0.064115	51.2234	0.477445
			unmapped	21166	NA	105	NA	590.326	0	NA	0	477	NA	107637	NA	NA	0	NA	0	NA	0	NA
	C	37483	virus	111	0.296134	425	141	2331.29	1418.1	1346.09	984.55	1886	1190	7326	4483	0.0645245	83.2917	0.0474514	97.0687	0.0550008	72.7487	0.415123
			host	29622	79.0278	203	79	1511.58	1500.64	822.173	656.06	1237	655	181960	9488	0.0633405	50.3736	0.0648359	140.79	0.0610377	50.8947	0.480477
			unmapped	7750	NA	101	NA	620.901	0	NA	0	466	NA	6856	NA	NA	0	NA	0	NA	0	NA
10	A	66402	virus	811	1.22135	346	126	2086.67	1358.31	1157.71	863.413	1809	1044	11412	6868	0.063634	70.7883	0.0497625	126.522	0.0591149	72.4254	0.419143
			host	48404	72.8954	209	79	1364.1	1028.83	770.573	626.37	1074	582	74494	11727	0.0676553	51.1114	0.0701485	146.119	0.0650904	51.3782	0.47478
			unmapped	17187	NA	110	NA	599.699	0	NA	0	483	NA	31603	NA	NA	0	NA	0	NA	0	NA
	B	67322	virus	888	1.31903	378	99	1821.51	1239.38	1021.67	839.642	1499	838.5	9142	8274	0.0650014	69.2295	0.0544408	123.916	0.0600865	64.9819	0.419055
			host	47765	70.9501	219	79	1334.55	1058.32	739.616	627.518	1037	549	43574	11762	0.0679407	50.4817	0.0754647	159.762	0.0655592	50.9399	0.474863
			unmapped	18669	NA	99	NA	613.047	0	NA	0	490	NA	11721	NA	NA	0	NA	0	NA	0	NA
	C	65300	virus	495	0.75804	335	95	2016.92	1250.77	1115.41	800.304	1792	966	9481	4907	0.061826	64.0382	0.0482368	118.607	0.0567674	65.4555	0.421055
			host	52730	80.7504	214	80	1398.37	990.147	770.273	572.046	1123	615	55362	8587	0.0639161	44.1289	0.0626228	133.587	0.0611662	44.5709	0.477683
			unmapped	12075	NA	89	NA	614.28	0	NA	0	501	NA	6660	NA	NA	0	NA	0	NA	0	NA
12	A	69335	virus	1539	2.21966	293	80	2139.06	1470.84	1204.76	944.582	1813	1034	10896	7867	0.0670006	78.0931	0.0514541	126.07	0.0610355	75.146	0.413874
			host	47650	68.7243	193	79	1421.65	1160.27	808.131	731.271	1068	579	26416	10164	0.068081	58.1425	0.0746116	172.901	0.0650935	57.9159	0.482698
			unmapped	20146	NA	101	NA	626.188	0	NA	0	496	NA	10006	NA	NA	0	NA	0	NA	0	NA
	B	71868	virus	2340	3.25597	302	95	2223.09	4481.22	1209.6	1038.08	1786.5	967	204411	11128	0.0661587	85.4911	0.0490151	124.289	0.061145	83.1872	0.412267
			host	49731	69.1977	205	79	1400.32	1100.52	787.95	702.599	1062	571	26855	13437	0.0672099	55.5132	0.0702721	157.233	0.0646673	55.7461	0.47933
			unmapped	19797	NA	100	NA	610.426	0	NA	0	487	NA	41824	NA	NA	0	NA	0	NA	0	NA
	C	76401	virus	976	1.27747	296	118	1963.32	1594.34	1070.36	966.246	1627.5	812.5	30040	13426	0.0631788	75.3309	0.0539347	155.334	0.0573971	79.9709	0.418599
			host	52737	69.0266	217	79	1360.79	1050.37	749.443	645.42	1045	556	21724	11674	0.0669426	51.3255	0.0712277	155.137	0.0642	51.4916	0.479997
			unmapped	22688	NA	112	NA	613.219	0	NA	0	487	NA	39268	NA	NA	0	NA	0	NA	0	NA
14	A	43797	virus	787	1.79693	376	86	1851.58	1303.48	978.562	843.529	1510	750	11558	8305	0.0625961	65.9618	0.0605873	153.563	0.0571113	66.8689	0.422817
			host	31734	72.457	194	79	1349.75	1052.74	721.431	624.885	1055	537	43960	12618	0.0645562	49.0067	0.0696118	152	0.0623442	49.3644	0.469142
			unmapped	11276	NA	109	NA	623.16	0	NA	0	487	NA	18800	NA	NA	0	NA	0	NA	0	NA
	B	73177	virus	3594	4.91138	235	85	1768.23	1272.59	955.163	780.421	1474	743	16854	8910	0.0637294	63.7152	0.0532009	119.376	0.0584603	61.1221	0.42047
			host	49886	68.1717	208	79	1243.22	917.639	676.776	553.747	987	518	56452	9087	0.066189	44.4666	0.0687788	140.113	0.0632993	44.943	0.471021
			unmapped	19697	NA	103	NA	576.946	0	NA	0	467	NA	7897	NA	NA	0	NA	0	NA	0	NA
	C	80603	virus	2068	2.56566	208	98	1944.1	1784.18	1046.76	904.525	1490	806	42109	12166	0.063985	69.245	0.0551247	143.655	0.0579555	65.3221	0.41797
			host	56744	70.3994	207	79	1285.57	917.825	709.715	569.461	1021	542	28392	10706	0.0673241	46.5033	0.0686208	139.465	0.0651	46.7907	0.471419
			unmapped	21791	NA	101	NA	614.94	0	NA	0	499	NA	11302	NA	NA	0	NA	0	NA	0	NA
16	A	45191	virus	382	0.845301	365	98	1834.99	1167.48	1138.17	854.82	1751	1020	10978	4418	0.0748493	85.0584	0.0462073	74.4438	0.0688003	77.279	0.406486
			host	30902	68.3809	227	79	1219.43	891.097	734.478	657.541	954	532	18518	9523	0.0732221	57.7977	0.0740518	156.879	0.0712651	58.4022	0.478186
			unmapped	13907	NA	106	NA	586.701	0	NA	0	470	NA	17063	NA	NA	0	NA	0	NA	0	NA
	B	61165	virus	417	0.681762	366	104	1786.19	1202.73	1165.59	900.803	1635	959	11905	4458	0.0804297	90.2477	0.0607054	157.195	0.0759528	85.8079	0.407533
			host	40242	65.7925	232	79	1229.02	885.67	775.213	699.833	960	550	15749	11235	0.0754022	61.8662	0.074737	161.321	0.0732174	62.351	0.478808
			unmapped	20506	NA	110	NA	589.566	0	NA	0	468	NA	7473	NA	NA	0	NA	0	NA	0	NA
	C	64168	virus	229	0.356876	197	122	1841.95	1208.08	1195.94	1011.27	1730	995	8664	6771	0.075751	95.1906	0.0524006	136.325	0.0720777	93.9589	0.407652
			host	43293	67.4682	228	79	1250.76	878.55	774.174	681.821	987	556	19295	11562	0.0746266	59.6712	0.076591	166.898	0.0724131	60.6118	0.4784
			unmapped	20646	NA	115	NA	606.117	0	NA	0	484	NA	6067	NA	NA	0	NA	0	NA	0	NA
18	A	53818	virus	701	1.30254	252	99	1685.52	1103.81	1123.88	953.89	1378	926	7865	7016	0.0788825	90.7135	0.0623005	152.637	0.0738624	86.494	0.411647
			host	34885	64.8203	206	79	1151.88	795.31	717.436	624.971	915	526	16500	7693	0.0756251	56.6259	0.0793932	161.513	0.0737012	57.3613	0.476539
			unmapped	18232	NA	100	NA	614.48	0	NA	0	487	NA	12401	NA	NA	0	NA	0	NA	0	NA
	B	42312	virus	875	2.06797	385	100	1705.33	1098.17	1053.03	786.218	1462	916	15057	6871	0.0737976	73.7339	0.0614534	141.298	0.0689366	68.772	0.416422
			host	29580	69.9092	234	79	1153.85	739.82	708.286	564.448	942	541	19568	7857	0.0740284	50.4872	0.0725457	145.649	0.0721071	51.505	0.474134
			unmapped	11857	NA	108	NA	601.037	0	NA	0	485	NA	4589	NA	NA	0	NA	0	NA	0	NA
	C	81078	virus	1120	1.38139	287	95	1765.42	1099.38	1155.2	936.271	1501.5	958.5	8551	7816	0.0782927	90.9708	0.0544579	117.459	0.0733755	86.7235	0.409576
			host	56164	69.2716	215	79	1177.33	883.778	727.312	631.023	943	536	97792	15912	0.0746436	56.128	0.0751077	155.965	0.0726188	56.9576	0.477054
			unmapped	23794	NA	116	NA	624.975	0	NA	0	508.5	NA	31570	NA	NA	0	NA	0	NA	0	NA
20	A	57984	virus	658	1.1348	404	87	1997.68	1268.58	1354.48	1037.92	1778.5	1247.5	10941	10565	0.0744583	92.9871	0.054189	134.127	0.0714456	104.064	0.409573
			host	41217	71.0834	207	79	1303.36	916.197	832.637	720.721	1026	608	26276	9797	0.0749942	62.5375	0.0778733	174.106	0.0730805	63.9608	0.482921
			unmapped	16109	NA	100	NA	616.657	0	NA	0	494	NA	7740	NA	NA	0	NA	0	NA	0	NA
	B	63583	virus	1303	2.04929	307	84	1932.87	1221.96	1338.17	1123.18	1778	1214	11723	11860	0.079334	106.634	0.0526465	149.07	0.0751869	103.712	0.403885
			host	44286	69.6507	196	79	1301.44	937.552	843.11	754.732	1017	607	15640	11746	0.0763481	66.5106	0.081133	184.658	0.074628	68.0313	0.481982
			unmapped	17994	NA	101	NA	646.561	0	NA	0	512	NA	64903	NA	NA	0	NA	0	NA	0	NA
	C	55538	virus	1594	2.87011	277	87	1827.97	1236.9	1224.91	1002.08	1749	1146	15044	9537	0.0780984	92.8178	0.0560847	139.787	0.0739607	90.8223	0.408699
			host	37027	66.6697	210	79	1242.45	883.836	777.917	691.469	976	559	23829	12083	0.0745161	60.3774	0.0749166	159.793	0.0725885	61.3959	0.478876
			unmapped	16917	NA	107	NA	602.648	0	NA	0	474	NA	20427	NA	NA	0	NA	0	NA	0	NA
24	A	110518	virus	1972	1.78432	268	82	1567.85	990.475	966.498	775.155	1315.5	775	8262	8292	0.0768179	75.4181	0.0612592	189.581	0.0717564	72.2075	0.414534
			host	72201	65.3296	184	79	1152.91	757.373	701.348	571.987	935	531	20767	8536	0.0744398	51.3385	0.0731339	146.965	0.0726135	52.0991	0.470937
			unmapped	36345	NA	94	NA	615.695	0	NA	0	496	NA	12152	NA	NA	0	NA	0	NA	0	NA
	B	95720	virus	3109	3.24802	238	93	1432.34	882.206	825.339	561.175	1245	698	21292	7769	0.0724238	53.48	0.0490402	100.458	0.0683856	53.2172	0.414676
			host	57298	59.86	220	79	1073.5	673.581	628.992	460.152	895	507	50119	6520	0.0732358	42.2408	0.0645164	111.235	0.0711251	43.0982	0.467723
			unmapped	35313	NA	109	NA	593.254	0	NA	0	480	NA	15117	NA	NA	0	NA	0	NA	0	NA
	C	53282	virus	1010	1.89557	368	87	1735.75	1150.46	1092.65	932.163	1418.5	915.5	11929	11247	0.076264	92.5583	0.0600294	156.544	0.0715384	83.8761	0.412462
			host	36005	67.5744	209	79	1237.31	854.567	758.081	631.707	992	562	46530	8652	0.0752586	56.74	0.0792018	169.45	0.0733859	57.765	0.47565
			unmapped	16267	NA	117	NA	655.45	0	NA	0	534	NA	33965	NA	NA	0	NA	0	NA	0	NA
36	A	63301	virus	29076	45.9329	243	83	1786.09	1308.58	1032.59	863.799	1488	761	59982	15440	0.0727485	78.3095	0.0490685	98.747	0.0643412	71.5701	0.40939
			host	16826	26.5809	237	79	1273.1	1045.84	700.392	599.165	995	528	59982	8833	0.0713768	51.3054	0.0671035	135.535	0.0649716	49.723	0.468367
			unmapped	17399	NA	107	NA	642.82	0	NA	0	506	NA	35303	NA	NA	0	NA	0	NA	0	NA
	B	52959	virus	23769	44.8819	253	86	1882.44	1321.44	1084.36	892.351	1607	885	32686	24666	0.0721022	80.1686	0.0494424	107.5	0.0638594	74.859	0.410755
			host	15973	30.1611	223	79	1387.82	5313.85	740.449	632.462	1058	551	659459	10272	0.071008	53.9954	0.0678139	137.981	0.0650024	52.2268	0.472489
			unmapped	13217	NA	108	NA	678.681	0	NA	0	543	NA	10243	NA	NA	0	NA	0	NA	0	NA
	C	40804	virus	16604	40.6921	247	85	1817.97	1309.06	1023.19	903.423	1496	735	19684	13627	0.0694488	81.6034	0.0479333	99.5287	0.061064	74.3766	0.410397
			host	13915	34.102	200	79	1298.27	998.545	698.713	633.205	1000	520	19684	9400	0.0674238	51.6595	0.0649969	136.33	0.0618662	50.3096	0.474069
			unmapped	10285	NA	93	NA	592.02	0	NA	0	480	NA	8328	NA	NA	0	NA	0	NA	0	NA
48	A	46239	virus	22342	48.3185	281	84	2032.97	1273.68	1106.72	752.655	1791	991	31992	13178	0.0665925	65.9092	0.0491754	115.889	0.0591454	61.6682	0.418865
			host	14914	32.2542	217	79	1431.46	1411.48	768.504	596.129	1136.5	593.5	101333	8366	0.0694414	49.7689	0.0681004	145.417	0.063507	48.7592	0.471754
			unmapped	8983	NA	104	NA	721.555	0	NA	0	562	NA	8220	NA	NA	0	NA	0	NA	0	NA
	B	52031	virus	14390	27.6566	245	84	1832.48	1241.84	1076.23	845.837	1574	936	27582	14664	0.0743168	80.9308	0.0601546	144.813	0.0660387	72.8985	0.417907
			host	24219	46.5473	210	81	1293.93	883.902	736.295	597.839	1041	556	15569	8248	0.0733619	52.3899	0.0770681	162.23	0.0667492	50.6069	0.470474
			unmapped	13422	NA	111	NA	679.849	0	NA	0	545.5	NA	18596	NA	NA	0	NA	0	NA	0	NA
	C	44638	virus	20239	45.3403	208	79	1661.62	1198.24	957.987	819.646	1359	730	30719	12968	0.0712459	73.5661	0.0600834	133.54	0.0631394	66.329	0.417646
			host	13794	30.9019	239	79	1188.85	774.781	654.752	532.524	964.5	505	11001	7803	0.0703943	46.3346	0.0716227	134.998	0.0634174	44.2635	0.463536
			unmapped	10605	NA	87	NA	617.102	0	NA	0	501	NA	20113	NA	NA	0	NA	0	NA	0	NA
72	A	58091	virus	6328	10.8933	324	87	2001.86	1352.1	1183.56	978.365	1759	968	20026	12156	0.0741229	92.2169	0.0555449	144.614	0.0660816	84.2108	0.411618
			host	35188	60.5739	193	80	1406.64	1065.56	810.317	719.294	1081	582	25073	12596	0.0730835	61.2875	0.0767316	168.386	0.0672631	59.0907	0.483056
			unmapped	16575	NA	115	NA	681.826	0	NA	0	550	NA	10150	NA	NA	0	NA	0	NA	0	NA
	B	65486	virus	5778	8.82326	215	91	2038.86	1445.95	1212.27	1030.97	1776	969.5	19987	11049	0.0738001	94.3266	0.0537427	140.281	0.0651505	84.005	0.410724
			host	41287	63.0471	209	79	1391.79	1123.41	802.225	727.258	1059	571	61702	9041	0.0733108	61.9789	0.0775383	175.819	0.0671741	59.6158	0.481585
			unmapped	18421	NA	103	NA	639.399	0	NA	0	519	NA	20953	NA	NA	0	NA	0	NA	0	NA
	C	61167	virus	5671	9.27134	312	84	1993.2	1430.1	1159.43	1005.61	1657	885	17665	11648	0.0736238	94.8374	0.0549328	148.211	0.0647893	84.68	0.409414
			host	36060	58.9534	214	81	1378.9	1061.05	791.754	707.927	1051	566	21375	8841	0.0734565	60.2427	0.0765257	168.004	0.0675859	57.9877	0.480652
			unmapped	19436	NA	98	NA	634.052	0	NA	0	500	NA	8517	NA	NA	0	NA	0	NA	0	NA
96	A	51461	virus	2694	5.23503	278	85	1776.37	1355.62	973.353	933.971	1401.5	691	18927	10691	0.0706903	85.3121	0.053575	121.049	0.0621063	75.5081	0.409605
			host	36165	70.2765	194	79	1301.17	885.585	723.063	593.505	1046	545	18138	8490	0.0710801	51.2579	0.0719802	154.112	0.0652142	49.8586	0.46944
			unmapped	12602	NA	91	NA	648.305	0	NA	0	536	NA	19200	NA	NA	0	NA	0	NA	0	NA
	B	71977	virus	2564	3.56225	266	87	1767.51	1438.42	1005.18	987.828	1388.5	692	31181	17121	0.0719726	85.6985	0.0525141	110.98	0.0623567	73.9052	0.408052
			host	51599	71.6882	172	79	1325.33	956.482	768.909	650.437	1049	567	36258	12714	0.0730443	56.9988	0.0758454	161.928	0.0675729	55.2393	0.477724
			unmapped	17814	NA	98	NA	664.387	0	NA	0	549	NA	18186	NA	NA	0	NA	0	NA	0	NA
	C	71416	virus	7137	9.99356	227	84	1710.5	1385.42	978.563	993.088	1309	663	24185	21508	0.074892	91.5852	0.0598291	137.935	0.0664251	81.6952	0.408159
			host	43909	61.4834	204	79	1291.17	918.59	756.417	650.845	1019	552	22613	8574	0.0744706	57.3998	0.0778663	164.988	0.0686572	55.2621	0.47592
			unmapped	20370	NA	86	NA	658.597	0	NA	0	541	NA	101120	NA	NA	0	NA	0	NA	0	NA
MIX	dRNA	655907	virus	44900	6.84548	136	79	1558.8	1067.65	1492.57	1089.58	1399	1332	12187	12926	0.0796501	97.7886	0.0491079	85.39	0.107851	130.222	0.39652
			host	340573	51.924	97	83	986.64	664.113	890.956	633.939	796	724	33553	8825	0.0746014	55.6416	0.0642269	112.666	0.0951668	73.4018	0.456714
			unmapped	270434	NA	1	NA	580.278	0	NA	0	449	NA	137442	NA	NA	0	NA	0	NA	0	NA
mix 1-6h	mix A_B_C	1098371	virus	74	0.00673725	440	125	1980.97	1310.91	1274.8	1177.61	1605.5	916	8228	8291	0.0914401	119.002	0.0478401	71.8796	0.0862564	122.204	0.391138
			host	134292	12.2265	176	80	1455.24	1258.11	832.175	693.908	1155	626	181744	11302	0.0827847	67.692	0.101826	234.637	0.0832838	70.6507	0.477464
			unmapped	964005	NA	23	NA	642.392	0	NA	0	447.0	NA	518938	NA	NA	0	NA	0	NA	0	NA
mix 8-14h	mix A_B_C	1801842	virus	4038	0.224104	236	86	2024.88	1542.61	1144.93	976.806	1726.5	931	36622	19470	0.0861173	102.31	0.0761301	207.761	0.0789066	94.6028	0.410591
			host	193400	10.7335	159	79	1465.33	3067.05	776.634	647.166	1124	583	598563	11312	0.0806611	61.2839	0.101503	221.099	0.0777958	61.2219	0.475254
			unmapped	1604404	NA	11	NA	630	0	NA	0	442.0	NA	951190	NA	NA	0	NA	0	NA	0	NA
mix 16-24h	mix A_B_C	1564850	virus	4034	0.257788	207	79	1850.4	1289.33	1192.12	1050.91	1648.5	985	28168	29453	0.0955946	116.303	0.0748702	193.067	0.0901877	111.271	0.404336
			host	181044	11.5694	157	79	1345.38	1350.04	801.923	672.718	1067	597	252248	11899	0.0879478	68.3366	0.108429	232.606	0.086392	70.1519	0.477598
			unmapped	1379772	NA	13	NA	625.882	0	NA	0	470.0	NA	116832	NA	NA	0	NA	0	NA	0	NA
mix 36-96h	mix A_B_C	1177154	virus	54398	4.62115	187	81	1940.2	1361.38	1123.45	934.895	1655	902	48222	25401	0.0923878	103.668	0.0715833	177.237	0.081696	93.3675	0.406381
			host	123509	10.4922	142	80	1467.66	1984.58	801.539	679.304	1136	594	369832	11345	0.0866999	68.1264	0.104662	236.268	0.080115	65.8171	0.473544
			unmapped	999247	NA	23	NA	671.673	0	NA	0	484.0	NA	351712	NA	NA	0	NA	0	NA	0	NA
				9065820
