## Supplementary Table 2 for "High-Spatiotemporal-Resolution Nanopore Sequencing of SARS-CoV-2 and Host Cell RNAs"

### Sheet: a. ReadStat - passed reads
Supplementary Table 2. Summary statistics of the obtained reads from the mock-infected samples.
a. high quality reads (Q-score ≥ 8)
Time point	Sample	Total read count	Type	Read count	Mapped fraction	Min read length	Min mapped read length	Mean read length	Stdev length	Mean mapped read length	Stdev mapped length	Median read length	Median mapped read length	Max read length	Max mapped read length	Mismatch fraction	Stdev mismatch	Insertion fraction	Stdev insertion	Deletion fraction	Stdev deletion	GC fraction of aligned
1h	A	523155	mock-infected host	506162	96.7518	163	79	1312.96	941.302	905.986	795.942	1039	665	68753	15099	0.0250236	25.9907	0.0280887	94.3622	0.026408	28.9567	0.476408
			unmapped	16993	NA	98	nan	406.672	0	nan	0	364	nan	38688	nan	nan	0	nan	0	nan	0	nan
	B	678272	mock-infected host	650676	95.9314	167	79	1318.62	950.615	924.431	809.553	1042	677	62314	17064	0.025277	26.4328	0.0275612	92.1219	0.026676	29.4056	0.48146
			unmapped	27596	NA	97	nan	387.75	0	nan	0	363	nan	9417	nan	nan	0	nan	0	nan	0	nan
	C	370830	mock-infected host	14775	3.98431	117	nan	409.199	0	nan	0	373	nan	127327	nan	nan	0	nan	0	nan	0	nan
			unmapped	356055	NA	168	79	1220.76	848.664	791.139	681.188	976	576	18150	11208	0.0251849	22.7184	0.0276888	85.1233	0.026319	25.3469	0.475044
2h	A	588601	mock-infected host	565551	96.0839	166	79	1325.58	1051	928.196	822.784	1040	672	316422	14800	0.0252043	26.9038	0.0278897	94.4292	0.0267423	30.0416	0.479058
			unmapped	23050	NA	105	nan	409.041	0	nan	0	366	nan	17627	nan	nan	0	nan	0	nan	0	nan
	B	561856	mock-infected host	542124	96.4881	158	79	1313.26	951.805	918.967	820.635	1027	661	22607	15984	0.0250136	26.6535	0.0276977	91.5624	0.0265532	29.6777	0.477796
			unmapped	19732	NA	105	nan	400.544	0	nan	0	366	nan	22751	nan	nan	0	nan	0	nan	0	nan
	C	586629	mock-infected host	566458	96.5615	170	79	1331.73	1009.57	931.76	847.414	1037	668	159686	16381	0.0252922	27.6399	0.0286335	97.5745	0.0267979	30.6302	0.476976
			unmapped	20171	NA	97	nan	399.293	0	nan	0	364	nan	26923	nan	nan	0	nan	0	nan	0	nan
4h	A	528958	mock-infected host	508654	96.1615	154	79	1231.95	878.864	837.628	727.131	980	612	94863	14488	0.0253583	24.1043	0.0280231	88.9072	0.0265292	26.661	0.471759
			unmapped	20304	NA	109	nan	391.726	0	nan	0	361	nan	38605	nan	nan	0	nan	0	nan	0	nan
	B	519858	mock-infected host	500238	96.2259	173	79	1260.09	898.166	859.843	759.504	997	621	47926	16075	0.0254167	25.071	0.0273518	86.9173	0.0265839	27.9659	0.477491
			unmapped	19620	NA	102	nan	400.292	0	nan	0	365	nan	50052	nan	nan	0	nan	0	nan	0	nan
	C	482982	mock-infected host	462871	95.8361	168	79	1217.65	861.728	820.495	720.256	971	594	81387	12526	0.0253117	23.8639	0.0271856	83.6403	0.0264501	26.5399	0.473161
			unmapped	20111	NA	101	nan	394.135	0	nan	0	368	nan	15386	nan	nan	0	nan	0	nan	0	nan
6h	A	508816	mock-infected host	490574	96.4148	170	79	1204.17	796.509	809.805	659.126	990	620	76189	11213	0.0258793	22.6011	0.025938	77.2152	0.0267524	25.0675	0.477885
			unmapped	18242	NA	96	nan	387.543	0	nan	0	363	nan	19903	nan	nan	0	nan	0	nan	0	nan
	B	558138	mock-infected host	537228	96.2536	160	79	1238.54	862.634	845.423	699.387	998	639	156543	17174	0.0259677	23.9037	0.0264707	80.1902	0.0269054	26.4619	0.483944
			unmapped	20910	NA	100	nan	405.935	0	nan	0	361	nan	223063	nan	nan	0	nan	0	nan	0	nan
	C	375289	mock-infected host	362247	96.5248	164	79	1261.01	908.05	827.966	714.254	1006	611	126250	11372	0.0253484	23.8301	0.0269072	84.9637	0.0265402	26.6675	0.478041
			unmapped	13042	NA	117	nan	400.346	0	nan	0	367	nan	8807	nan	nan	0	nan	0	nan	0	nan
8h	A	426227	mock-infected host	403581	94.6869	154	79	1232.12	900.975	733.913	649.574	986	536	86230	14166	0.0274859	22.8933	0.0318203	86.1845	0.0271254	24.1285	0.473849
			unmapped	22646	NA	94	nan	387.065	0	nan	0	356	nan	123310	nan	nan	0	nan	0	nan	0	nan
	B	363810	mock-infected host	346109	95.1345	156	79	1290.21	907.865	770.236	659.265	1039	571	20804	14978	0.0272787	23.0071	0.030694	84.9367	0.0269207	24.2089	0.476324
			unmapped	17701	NA	108	nan	387.319	0	nan	0	358	nan	14129	nan	nan	0	nan	0	nan	0	nan
	C	323791	mock-infected host	309561	95.6052	170	79	1204.84	853.727	694.692	593.077	980	528	38926	10918	0.0271603	20.8029	0.0312748	82.3882	0.0263274	21.8874	0.466521
			unmapped	14230	NA	90	nan	386.211	0	nan	0	355	nan	20544	nan	nan	0	nan	0	nan	0	nan
10h	A	383171	mock-infected host	357365	93.2651	166	79	1196.65	914.725	706.443	652.303	945	518	72563	14179	0.0275463	22.551	0.0327037	89.2591	0.0267759	23.728	0.467012
			unmapped	25806	NA	96	nan	391.83	0	nan	0	371	nan	30049	nan	nan	0	nan	0	nan	0	nan
	B	362583	mock-infected host	344613	95.0439	158	79	1264.34	930.459	752.993	671.444	1006	549	30581	11739	0.0273594	23.2792	0.032015	91.8219	0.0268896	24.2353	0.47122
			unmapped	17970	NA	103	nan	396.769	0	nan	0	364	nan	61247	nan	nan	0	nan	0	nan	0	nan
	C	423380	mock-infected host	404269	95.4861	164	79	1244.7	905.675	740.21	637.308	1005	552	106133	12683	0.0271495	22.3818	0.0311921	88.8442	0.0264111	23.4276	0.470858
			unmapped	19111	NA	101	nan	395.668	0	nan	0	365	nan	102928	nan	nan	0	nan	0	nan	0	nan
12h	A	367957	mock-infected host	348163	94.6206	168	79	1241.53	904.294	723.665	622.696	999	542	54735	11174	0.0274173	21.9822	0.031187	85.2973	0.0266308	23.2429	0.468093
			unmapped	19794	NA	91	nan	382.824	0	nan	0	356	nan	41296	nan	nan	0	nan	0	nan	0	nan
	B	377375	mock-infected host	359565	95.2806	157	79	1329	962.146	777.965	655.765	1065	588	52663	14300	0.026961	23.0674	0.0301699	86.5822	0.0265554	24.5371	0.473388
			unmapped	17810	NA	114	nan	390.785	0	nan	0	357	nan	48351	nan	nan	0	nan	0	nan	0	nan
	C	378230	mock-infected host	360789	95.3888	155	79	1210.78	863.321	701.791	588.858	989	535	109495	16365	0.0278653	21.3377	0.0319162	85.7497	0.026791	22.2186	0.469355
			unmapped	17441	NA	96	nan	383.976	0	nan	0	352	nan	10369	nan	nan	0	nan	0	nan	0	nan
14h	A	227646	mock-infected host	219543	96.4405	162	79	1325.23	966.593	762.317	647.721	1060	570	65657	17051	0.0268176	22.3349	0.0308143	89.8036	0.0262019	23.6902	0.467568
			unmapped	8103	NA	109	nan	386.726	0	nan	0	348	nan	5356	nan	nan	0	nan	0	nan	0	nan
	B	314341	mock-infected host	300706	95.6624	157	79	1248.66	904.757	731.982	643.749	1001	540	45750	15766	0.0273159	22.3429	0.0320006	89.3917	0.0266815	23.5576	0.469799
			unmapped	13635	NA	100	nan	389.106	0	nan	0	356	nan	12593	nan	nan	0	nan	0	nan	0	nan
	C	369270	mock-infected host	352017	95.3278	161	79	1302.49	945.366	764.714	661.448	1042	573	58476	14960	0.0272371	23.1876	0.0307927	88.2282	0.0266166	24.4549	0.468497
			unmapped	17253	NA	111	nan	399.601	0	nan	0	355	nan	206042	nan	nan	0	nan	0	nan	0	nan
16h	A	436883	mock-infected host	419432	96.0056	167	79	1201.54	853.655	863.118	750.138	943	628	29282	16632	0.0241367	23.488	0.0257022	86.5714	0.0257318	26.8157	0.489399
			unmapped	17451	NA	89	nan	382.697	0	nan	0	356	nan	36570	nan	nan	0	nan	0	nan	0	nan
	B	407870	mock-infected host	386564	94.7763	163	79	1264.79	936.225	922.919	830.887	973	659	37514	14472	0.0238222	25.7992	0.0261501	92.4428	0.0257873	29.3869	0.488475
			unmapped	21306	NA	95	nan	382.153	0	nan	0	356	nan	45104	nan	nan	0	nan	0	nan	0	nan
	C	352139	mock-infected host	335685	95.3274	166	79	1171.99	824.737	823.933	702.382	930	604	51871	10282	0.0242631	22.7687	0.0259537	84.0753	0.0257854	25.7628	0.488597
			unmapped	16454	NA	88	nan	383.769	0	nan	0	359	nan	10570	nan	nan	0	nan	0	nan	0	nan
18h	A	453788	mock-infected host	427090	94.1166	157	79	1204.34	905.93	861.583	799.966	919	599	33551	13748	0.0241622	24.8878	0.0268326	90.5306	0.0258986	28.3833	0.485532
			unmapped	26698	NA	85	nan	401.33	0	nan	0	363	nan	231215	nan	nan	0	nan	0	nan	0	nan
	B	514834	mock-infected host	494570	96.064	165	79	1192.4	883.613	842.322	726.548	942	622	172574	15360	0.0243815	22.9101	0.0247671	82.3377	0.025779	26.3523	0.490682
			unmapped	20264	NA	107	nan	380.814	0	nan	0	360	nan	4324	nan	nan	0	nan	0	nan	0	nan
	C	465820	mock-infected host	445678	95.676	164	79	1240.27	913.337	893.104	801.698	954	637	32753	15136	0.0241592	25.0803	0.0269798	93.0737	0.0259607	28.653	0.488626
			unmapped	20142	NA	97	nan	390.594	0	nan	0	356	nan	50339	nan	nan	0	nan	0	nan	0	nan
20h	A	563721	mock-infected host	540919	95.9551	165	79	1225.19	880.99	882.406	767.646	958	646	86301	16679	0.0243402	24.0756	0.0254673	87.4115	0.0257685	27.5555	0.494243
			unmapped	22802	NA	109	nan	381.322	0	nan	0	357	nan	22788	nan	nan	0	nan	0	nan	0	nan
	B	600897	mock-infected host	576027	95.8612	162	79	1207.59	868.881	867.881	762.019	945	635	71605	18517	0.0245422	23.8587	0.0254227	86.1923	0.0258756	27.3556	0.493838
			unmapped	24870	NA	98	nan	379.71	0	nan	0	357	nan	12120	nan	nan	0	nan	0	nan	0	nan
	C	476054	mock-infected host	454516	95.4757	171	79	1192.11	842.312	852.044	745.739	938	622	21875	14959	0.0244353	23.2288	0.0253151	82.928	0.0257277	26.483	0.492944
			unmapped	21538	NA	108	nan	381.512	0	nan	0	360	nan	10152	nan	nan	0	nan	0	nan	0	nan
24h	A	423434	mock-infected host	402668	95.0958	172	79	1144.3	787.233	804.785	688.147	914	593	27591	15770	0.0247644	22.0784	0.025088	78.888	0.0259629	24.8749	0.489456
			unmapped	20766	NA	101	nan	378.608	0	nan	0	358	nan	4164	nan	nan	0	nan	0	nan	0	nan
	B	398760	mock-infected host	378479	94.914	165	79	1141.72	795.483	806.039	689.157	912	597	28399	16737	0.0250707	22.1237	0.0248212	79.6871	0.0260306	25.0742	0.493899
			unmapped	20281	NA	98	nan	372.785	0	nan	0	350	nan	33289	nan	nan	0	nan	0	nan	0	nan
	C	401508	mock-infected host	383663	95.5555	162	79	1142.93	805.322	782.888	670.669	913	578	88509	11429	0.0248042	21.6371	0.0251775	78.4376	0.0260063	24.6578	0.486774
			unmapped	17845	NA	98	nan	380.255	0	nan	0	359	nan	4186	nan	nan	0	nan	0	nan	0	nan
36h	A	300245	mock-infected host	283408	94.3922	166	79	1360.84	1135.81	915.412	822.897	1070	666	295878	14965	0.0237193	24.8533	0.0282895	89.6505	0.0245006	27.4262	0.489744
			unmapped	16837	NA	92	nan	381.841	0	nan	0	365	nan	21209	nan	nan	0	nan	0	nan	0	nan
	B	331739	mock-infected host	306857	92.4995	162	79	1195.46	791.243	719.031	597.477	979	547	34347	13659	0.0239678	19.0514	0.0278385	76.835	0.0241709	20.4385	0.472758
			unmapped	24882	NA	94	nan	396.429	0	nan	0	381	nan	67671	nan	nan	0	nan	0	nan	0	nan
	C	262686	mock-infected host	246168	93.7119	167	79	1160.04	752.265	680.42	548.183	956	529	30632	11007	0.0235727	17.7166	0.0280268	77.5148	0.024124	19.3475	0.471457
			unmapped	16518	NA	106	nan	391.092	0	nan	0	369	nan	62589	nan	nan	0	nan	0	nan	0	nan
48h	A	321725	mock-infected host	295097	91.7234	171	79	1202.35	853.512	732.6	646.888	968	542	70450	13446	0.0241414	20.2822	0.028796	82.2988	0.0242847	21.8123	0.468681
			unmapped	26628	NA	88	nan	390.118	0	nan	0	380	nan	5052	nan	nan	0	nan	0	nan	0	nan
	B	366668	mock-infected host	346948	94.6218	157	79	1293.66	1015.82	843.441	732.941	1033	628	237694	12793	0.023984	22.7704	0.0273742	78.8461	0.0245292	24.6535	0.489927
			unmapped	19720	NA	102	nan	398.334	0	nan	0	372	nan	75789	nan	nan	0	nan	0	nan	0	nan
	C	260515	mock-infected host	239850	92.0676	147	79	1149.09	794.373	677.05	588.23	935	520	37017	11727	0.023698	18.4056	0.0288824	80.2949	0.0238063	19.9021	0.464964
			unmapped	20665	NA	103	nan	392.955	0	nan	0	382	nan	4306	nan	nan	0	nan	0	nan	0	nan
72h	A	310095	mock-infected host	279920	90.2691	152	79	1082.16	759.165	628.322	512.547	890	497	141710	9435	0.0243142	16.7913	0.0287898	75.5742	0.0244839	18.1338	0.471008
			unmapped	30175	NA	97	nan	390.043	0	nan	0	378	nan	11897	nan	nan	0	nan	0	nan	0	nan
	B	269199	mock-infected host	250010	92.8718	171	79	1236.21	845.414	741.959	620.381	1004	558	49876	10985	0.0241611	19.7998	0.0280589	80.67	0.0244376	21.4919	0.478947
			unmapped	19189	NA	105	nan	391.46	0	nan	0	376	nan	25302	nan	nan	0	nan	0	nan	0	nan
	C	271965	mock-infected host	253997	93.3933	162	79	1184.46	786.953	691.468	558.12	971	536	41599	11035	0.024217	18.2761	0.0290992	82.0908	0.0243103	19.4982	0.47335
			unmapped	17968	NA	94	nan	395.303	0	nan	0	372	nan	6615	nan	nan	0	nan	0	nan	0	nan
96h	A	167398	mock-infected host	156136	93.2723	177	79	1189.49	839.976	678.989	581.761	966	523	57480	14785	0.0236314	17.9835	0.0280264	79.2956	0.0235939	19.2718	0.466008
			unmapped	11262	NA	114	nan	401.829	0	nan	0	389	nan	17177	nan	nan	0	nan	0	nan	0	nan
	B	302497	mock-infected host	280954	92.8783	163	79	1160.45	791.517	686.137	567.5	958	532	71040	17654	0.0245569	18.4058	0.0278626	75.8051	0.0243633	19.6229	0.472851
			unmapped	21543	NA	109	nan	393.07	0	nan	0	377	nan	12404	nan	nan	0	nan	0	nan	0	nan
	C	292792	mock-infected host	276706	94.506	162	79	1230.6	911.765	771.09	658.757	997	578	162583	14684	0.024553	20.7594	0.0271792	77.0194	0.0243646	22.5235	0.490211
			unmapped	16086	NA	96	nan	396.024	0	nan	0	374	nan	67740	nan	nan	0	nan	0	nan	0	nan
mix 1-6h	mix A_B_C	250246	mock-infected host	231876	92.6592	138	79	1316.41	1258.48	834.74	752.269	1005	602	304986	17234	0.0327019	31.8485	0.0344663	98.0979	0.0354629	37.6592	0.47154
			unmapped	18370	NA	63	nan	527.86	0	nan	0	367	nan	123494	nan	nan	0	nan	0	nan	0	nan	0
mix 8-14h	mix A_B_C	224715	mock-infected host	209743	93.3373	106	79	1258.8	1403.23	739.124	661.58	977	540	221994	11678	0.0352417	29.2669	0.0378879	93.1585	0.0351986	31.3754	0.466864
			unmapped	14972	NA	43	nan	422.24	0	nan	0	366	nan	44076	nan	nan	0	nan	0	nan	0	nan	0
mix 16-24h	mix A_B_C	185639	mock-infected host	167065	89.9946	120	79	1226.51	1249.1	820.172	741.338	936	589	229356	16969	0.0324514	31.8898	0.0314146	90.6763	0.0355179	37.9197	0.484179
			unmapped	18574	NA	21	nan	495.311	0	nan	0	378	nan	240930	nan	nan	0	nan	0	nan	0	nan	0
mix 36-96h	mix A_B_C	145099	mock-infected host	124151	85.563	133	79	1283.12	1523.22	725.447	636.918	999	540	254622	13465	0.0310129	25.8317	0.0365104	94.1684	0.0319947	28.91	0.474095
			unmapped	20948	NA	23	nan	482.194	0	nan	0	359	nan	131356	nan	nan	0	nan	0	nan	0	nan	0

### Sheet: b. ReadStat - failed reads
Time point	Sample	Total read count	Type	Read count	Mapped fraction	Min read length	Min mapped read length	Mean read length	Stdev length	Mean mapped read length	Stdev mapped length	Median read length	Median mapped read length	Max read length	Max mapped read length	Mismatch fraction	Stdev mismatch	Insertion fraction	Stdev insertion	Deletion fraction	Stdev deletion	GC fraction of aligned
b. low quality reads (Q-score < 8)
1h	A	61046	mock-infected host	47792	78.2885	210	82	1345.36	938.436	792.151	678.611	1071	587	21277	11224	0.0690528	56.2338	0.0729132	156.493	0.0652865	55.3633	0.470513
			unmapped	13254	NA	104	nan	622.2	0	nan	0	518	nan	8423	nan	nan	0	nan	0	nan	0	nan
	B	87733	mock-infected host	66692	76.017	197	79	1343.93	966.763	804.514	679.37	1070	597	50578	10847	0.0704208	56.3478	0.0738316	154.874	0.0663006	54.5546	0.475026
			unmapped	21041	NA	97	nan	619.544	0	nan	0	512	nan	21719	nan	nan	0	nan	0	nan	0	nan
	C	50797	mock-infected host	38039	74.8843	195	80	1299.27	889.701	719.752	586.972	1050	547	38623	10974	0.0673322	48.2827	0.0690879	136.873	0.0629679	47.0748	0.468504
			unmapped	12758	NA	98	nan	629.633	0	nan	0	520	nan	138592	nan	nan	0	nan	0	nan	0	nan
2h	A	71699	mock-infected host	54541	76.0694	206	79	1354.98	955.503	818.873	706.091	1073	603	21917	12419	0.0708383	59.3095	0.0755095	160.048	0.0670447	58.0246	0.473988
			unmapped	17158	NA	94	nan	637.836	0	nan	0	521	nan	16195	nan	nan	0	nan	0	nan	0	nan
	B	66433	mock-infected host	52014	78.2954	213	79	1350.54	950.034	805.061	691.46	1068	591	21035	11924	0.0696227	57.1611	0.0730853	152.712	0.0661031	56.0947	0.472285
			unmapped	14419	NA	86	nan	627.92	0	nan	0	517	nan	28235	nan	nan	0	nan	0	nan	0	nan
	C	73462	mock-infected host	56216	76.5239	205	79	1360.15	964.174	815.918	718.564	1075	599	18389	14975	0.0704375	59.8061	0.074524	159.224	0.0667048	59.4765	0.471874
			unmapped	17246	NA	111	nan	635.326	0	nan	0	513	nan	37871	nan	nan	0	nan	0	nan	0	nan
4h	A	62713	mock-infected host	47308	75.4357	208	80	1283.69	884.899	739.032	614.136	1029	555	26463	14232	0.0686756	51.6227	0.07103	144.283	0.0646443	50.0739	0.465726
			unmapped	15405	NA	101	nan	599.816	0	nan	0	499	nan	110954	nan	nan	0	nan	0	nan	0	nan
	B	65682	mock-infected host	49543	75.4286	208	82	1298.55	879.074	759.56	638.088	1043	560	16690	9768	0.0697679	53.5359	0.0707124	140.786	0.0656492	52.3901	0.469982
			unmapped	16139	NA	99	nan	622.581	0	nan	0	524	nan	8099	nan	nan	0	nan	0	nan	0	nan
	C	61691	mock-infected host	45868	74.3512	214	79	1255.26	820.235	721.094	591.526	1018	543	17596	8288	0.0684843	49.4414	0.0674349	128.394	0.064396	48.5469	0.46664
			unmapped	15823	NA	119	nan	586.567	0	nan	0	495	nan	4696	nan	nan	0	nan	0	nan	0	nan
6h	A	67943	mock-infected host	51472	75.7576	200	79	1255.56	794.089	724.01	549.912	1038	564	33626	8335	0.0697785	46.7828	0.0675973	129.083	0.0654271	45.8501	0.470107
			unmapped	16471	NA	100	nan	653.308	0	nan	0	549	nan	10729	nan	nan	0	nan	0	nan	0	nan
	B	79147	mock-infected host	59255	74.867	205	79	1335.96	1540.14	774.294	607.551	1078	599	304779	9098	0.0710696	52.0198	0.0710806	141.875	0.0661573	50.9775	0.475601
			unmapped	19892	NA	107	nan	700.783	0	nan	0	574	nan	69428	nan	nan	0	nan	0	nan	0	nan
	C	53064	mock-infected host	40368	76.0742	195	79	1329.24	1050.44	754.371	613.792	1064	567	116385	8133	0.0683423	50.453	0.0677534	131.989	0.0644315	49.7955	0.470346
			unmapped	12696	NA	102	nan	643.635	0	nan	0	530	nan	10817	nan	nan	0	nan	0	nan	0	nan
8h	A	110025	mock-infected host	83674	76.05	200	81	1357.03	962.019	694.69	550.694	1102	536	93610	10028	0.0644513	44.1675	0.0688793	128.766	0.0554877	39.9114	0.469925
			unmapped	26351	NA	90	nan	657.798	0	nan	0	553	nan	83669	nan	nan	0	nan	0	nan	0	nan
	B	92396	mock-infected host	71861	77.775	210	81	1434.66	934.558	734.435	561.577	1176	574	25529	9681	0.0640758	44.4457	0.068404	126.893	0.055772	40.5265	0.475285
			unmapped	20535	NA	111	nan	707.265	0	nan	0	588	nan	9914	nan	nan	0	nan	0	nan	0	nan
	C	77803	mock-infected host	62252	80.0123	202	79	1328.35	1464.23	657.464	498.074	1098	525	299659	9436	0.0609533	38.521	0.0632161	113.855	0.0517373	34.9024	0.462092
			unmapped	15551	NA	105	nan	634.253	0	nan	0	544	nan	8276	nan	nan	0	nan	0	nan	0	nan
10h	A	100960	mock-infected host	73811	73.1092	199	79	1334.08	908.115	668.04	531.263	1087	523	29439	11322	0.0637782	42.4724	0.0691832	130.908	0.05414	38.2009	0.463163
			unmapped	27149	NA	107	nan	620.918	0	nan	0	521	nan	36324	nan	nan	0	nan	0	nan	0	nan
	B	92142	mock-infected host	71016	77.0723	206	79	1408.93	1019.34	719.214	568.234	1141	556	68211	12104	0.0648031	45.7631	0.0716014	145.148	0.05597	41.0397	0.471266
			unmapped	21126	NA	110	nan	706.148	0	nan	0	585	nan	9139	nan	nan	0	nan	0	nan	0	nan
	C	94646	mock-infected host	77692	82.0869	195	79	1373.53	886.82	700.458	532.863	1134	552	31170	11503	0.0619322	42.2175	0.0663341	130.263	0.0531011	38.304	0.4691
			unmapped	16954	NA	93	nan	659.714	0	nan	0	551	nan	24156	nan	nan	0	nan	0	nan	0	nan
12h	A	101110	mock-infected host	75855	75.0223	201	80	1374.75	896.954	694.78	530.497	1134	549	31116	9081	0.0643737	43.013	0.0668974	120.137	0.0547311	38.8487	0.464265
			unmapped	25255	NA	101	nan	691.707	0	nan	0	577	nan	8870	nan	nan	0	nan	0	nan	0	nan
	B	103013	mock-infected host	81538	79.1531	201	79	1485.08	979.493	755.883	570.394	1226	607	43764	9434	0.0621834	44.2313	0.0661322	130.328	0.0534324	39.9587	0.474144
			unmapped	21475	NA	99	nan	681.123	0	nan	0	553	nan	9851	nan	nan	0	nan	0	nan	0	nan
	C	107222	mock-infected host	82566	77.0047	193	81	1357.57	859.345	674.862	491.497	1132	541	41290	7599	0.0635865	39.9911	0.0674893	125.853	0.0537715	35.9083	0.464302
			unmapped	24656	NA	95	nan	703.451	0	nan	0	598	nan	10013	nan	nan	0	nan	0	nan	0	nan
14h	A	56963	mock-infected host	47200	82.8608	238	81	1466.76	973.392	732.956	559.18	1206	580	22041	14026	0.0611331	42.2747	0.0625491	119.038	0.0528906	38.1099	0.466108
			unmapped	9763	NA	108	nan	715.809	0	nan	0	593	nan	8633	nan	nan	0	nan	0	nan	0	nan
	B	78909	mock-infected host	62712	79.4738	203	79	1374.06	973.953	694.52	543.821	1119	537	86340	9373	0.0628993	43.3558	0.0654312	121.388	0.0541428	38.9189	0.466469
			unmapped	16197	NA	108	nan	686.543	0	nan	0	577	nan	6537	nan	nan	0	nan	0	nan	0	nan
	C	100860	mock-infected host	79157	78.4821	210	80	1448.31	1073.15	734.413	557.535	1190	585	105391	9407	0.0634869	43.8179	0.0662431	127.276	0.0547199	40.1065	0.466445
			unmapped	21703	NA	120	nan	704.737	0	nan	0	576	nan	26497	nan	nan	0	nan	0	nan	0	nan
16h	A	46586	mock-infected host	34533	74.1274	209	79	1220.59	825.11	757.372	629.649	973	563	12129	8809	0.0738096	54.7982	0.076786	154.389	0.0701133	54.8426	0.48136
			unmapped	12053	NA	108	nan	588.104	0	nan	0	496	nan	8743	nan	nan	0	nan	0	nan	0	nan
	B	47413	mock-infected host	34082	71.8832	202	79	1291.15	992.152	821.341	727.25	1007	592	50112	10021	0.074303	62.2744	0.0788448	170.403	0.0709479	61.9649	0.482117
			unmapped	13331	NA	92	nan	589.23	0	nan	0	473	nan	63282	nan	nan	0	nan	0	nan	0	nan
	C	40749	mock-infected host	29181	71.6116	216	79	1220.61	840.477	741.245	610.604	982	557	20660	7208	0.0730847	52.2377	0.0744287	145.01	0.06929	51.7204	0.480204
			unmapped	11568	NA	106	nan	596.813	0	nan	0	503	nan	7520	nan	nan	0	nan	0	nan	0	nan
18h	A	52538	mock-infected host	36748	69.9456	213	79	1234.77	934.308	772.937	700.191	955	550	36303	15956	0.074454	60.6759	0.0799302	166.465	0.0706386	59.5912	0.480016
			unmapped	15790	NA	96	nan	580.383	0	nan	0	469	nan	12643	nan	nan	0	nan	0	nan	0	nan
	B	56547	mock-infected host	43154	76.3153	210	79	1234.07	830.751	759.862	625.081	994	579	13331	11561	0.0730664	53.9686	0.0714017	140.989	0.0692039	53.7454	0.481368
			unmapped	13393	NA	105	nan	606.622	0	nan	0	501	nan	86610	nan	nan	0	nan	0	nan	0	nan
	C	52820	mock-infected host	38835	73.5233	191	79	1274.77	922.965	799.466	695.871	996	581	25883	9116	0.074563	60.8146	0.0796895	173.32	0.0704147	58.8486	0.482075
			unmapped	13985	NA	91	nan	613.33	0	nan	0	484	nan	136428	nan	nan	0	nan	0	nan	0	nan
20h	A	60087	mock-infected host	44620	74.259	216	79	1249.89	862.392	779.295	660.394	995	578	22886	13137	0.073554	56.5814	0.0757524	156.263	0.0694314	55.7317	0.486287
			unmapped	15467	NA	86	nan	585.883	0	nan	0	485	nan	6857	nan	nan	0	nan	0	nan	0	nan
	B	69455	mock-infected host	51026	73.4663	216	79	1236.74	877.266	773.472	668.215	980	573	23293	13534	0.0749006	57.9613	0.0764108	155.598	0.0706887	56.6845	0.484118
			unmapped	18429	NA	98	nan	623.772	0	nan	0	508	nan	310304	nan	nan	0	nan	0	nan	0	nan
	C	53565	mock-infected host	39105	73.0048	222	79	1214.78	953.319	749.196	636.19	967	555	87317	9076	0.0735058	54.5873	0.0760023	152.312	0.0694457	53.7146	0.484995
			unmapped	14460	NA	86	nan	584.436	0	nan	0	485	nan	6693	nan	nan	0	nan	0	nan	0	nan
24h	A	50582	mock-infected host	35761	70.6991	219	79	1182.1	786.451	724.883	598.416	953	549	14365	8720	0.074434	52.6602	0.0748759	145.068	0.070209	51.6473	0.479386
			unmapped	14821	NA	112	nan	594.71	0	nan	0	493	nan	27005	nan	nan	0	nan	0	nan	0	nan
	B	51570	mock-infected host	36234	70.2618	219	79	1211.01	1314.81	742.397	589.707	975	567	199750	8115	0.0755983	52.0938	0.0753849	145.468	0.0705311	51.5379	0.484281
			unmapped	15336	NA	110	nan	623.63	0	nan	0	529	nan	6386	nan	nan	0	nan	0	nan	0	nan
	C	51559	mock-infected host	36766	71.3086	213	79	1196.86	807.195	713.275	582.024	967	545	19754	8723	0.0733299	51.1365	0.0719484	138.021	0.0689816	50.0889	0.477151
			unmapped	14793	NA	95	nan	602.24	0	nan	0	510	nan	7431	nan	nan	0	nan	0	nan	0	nan
36h	A	42832	mock-infected host	30269	70.6691	220	81	1434.73	968.926	787.237	656.492	1161	602	16339	8119	0.0661412	54.4678	0.0820299	167.317	0.056065	48.0196	0.487289
			unmapped	12563	NA	93	nan	634.267	0	nan	0	505	nan	34025	nan	nan	0	nan	0	nan	0	nan
	B	51244	mock-infected host	35202	68.6949	199	79	1318.28	850.392	671.469	509.804	1095	534	36500	8616	0.062481	40.5854	0.0716814	124.241	0.0530558	35.9821	0.472765
			unmapped	16042	NA	90	nan	624.162	0	nan	0	512	nan	36743	nan	nan	0	nan	0	nan	0	nan
	C	38596	mock-infected host	27473	71.181	221	79	1266.71	796.611	626.636	466.647	1048	501	26430	6344	0.0588945	36.1837	0.0688472	122.142	0.0510894	32.127	0.473665
			unmapped	11123	NA	94	nan	569.496	0	nan	0	480	nan	13408	nan	nan	0	nan	0	nan	0	nan
48h	A	50359	mock-infected host	33720	66.9592	222	79	1319.92	1258.53	666.072	520.677	1083	526.5	127792	8173	0.0625347	42.117	0.0739395	133.471	0.0528902	36.8936	0.468546
			unmapped	16639	NA	109	nan	585.577	0	nan	0	484	nan	13029	nan	nan	0	nan	0	nan	0	nan
	B	51930	mock-infected host	37899	72.9809	213	80	1403.95	948.799	758.064	612.841	1144	587	30999	9708	0.0654689	49.7645	0.0799466	155.542	0.0554788	43.4546	0.492697
			unmapped	14031	NA	94	nan	679.48	0	nan	0	542	nan	6863	nan	nan	0	nan	0	nan	0	nan
	C	35903	mock-infected host	25687	71.5456	199	82	1262.14	790.956	631.739	480.222	1055	510	13266	7841	0.0598531	38.0787	0.0669937	114.676	0.0508394	33.9453	0.464474
			unmapped	10216	NA	102	nan	557.904	0	nan	0	464	nan	9440	nan	nan	0	nan	0	nan	0	nan
72h	A	51062	mock-infected host	31905	62.4829	222	79	1205.72	1004.4	596.314	448.784	997	481	120714	6510	0.0620624	35.7225	0.0702825	117.777	0.0528406	31.4779	0.472352
			unmapped	19157	NA	98	nan	572.886	0	nan	0	476	nan	8759	nan	nan	0	nan	0	nan	0	nan
	B	43138	mock-infected host	30211	70.0334	204	80	1362.14	977.203	688.774	516.05	1129	545	83750	7773	0.0613059	40.2782	0.0697036	126.567	0.0525325	35.9484	0.482166
			unmapped	12927	NA	106	nan	609.824	0	nan	0	495	nan	18331	nan	nan	0	nan	0	nan	0	nan
	C	46717	mock-infected host	32483	69.5314	225	79	1332.63	820.048	655.407	471.546	1109	529	25957	7706	0.0605683	37.0101	0.0690586	123.587	0.0517816	33.7725	0.474739
			unmapped	14234	NA	86	nan	638.05	0	nan	0	522	nan	35523	nan	nan	0	nan	0	nan	0	nan
96h	A	26224	mock-infected host	18595	70.9083	195	79	1304.45	830.065	638.255	496.457	1083	513	14451	14106	0.0589622	37.2122	0.0657038	115.223	0.0498059	33.0277	0.465972
			unmapped	7629	NA	120	nan	590.25	0	nan	0	485	nan	14675	nan	nan	0	nan	0	nan	0	nan
	B	46257	mock-infected host	32393	70.0283	189	79	1265.85	845.017	635.102	478.832	1051	508	54007	7205	0.0617003	38.1205	0.0680719	114.827	0.052363	33.6143	0.473974
			unmapped	13864	NA	97	nan	587.281	0	nan	0	486	nan	15771	nan	nan	0	nan	0	nan	0	nan
	C	45116	mock-infected host	33127	73.4263	243	80	1326.53	845.314	693.456	531.855	1098	549	20619	8249	0.0635666	43.0879	0.0734166	141.34	0.0536303	38.4911	0.488276
			unmapped	11989	NA	104	nan	656.783	0	nan	0	522	nan	147585	nan	nan	0	nan	0	nan	0	nan
mix 1-6h	mix A_B_C	1578195	mock-infected host	212463	13.4624	141	79	1398.28	1587.28	780.821	652.674	1099	578	275108	12111	0.0821238	63.3977	0.0992049	208.874	0.0775654	61.548	0.468059
			unmapped	1365732	NA	16	nan	590.992	0	nan	0	437	nan	195391	nan	nan	0	nan	0	nan	0	nan
mix 8-14h	mix A_B_C	2148784	mock-infected host	335908	15.6325	142	79	1435.55	1258.04	714.716	567.977	1158	552	234799	13667	0.0799137	54.7905	0.0949994	179.186	0.0681401	48.6278	0.465168
			unmapped	1812876	NA	26	nan	658.671	0	nan	0	510	nan	305198	nan	nan	0	nan	0	nan	0	nan
mix 16-24h	mix A_B_C	1127556	mock-infected host	157719	13.9877	127	79	1330.5	1194.19	791.699	655.195	1052	590	153271	11053	0.0856488	64.4352	0.102706	214.583	0.0813246	64.181	0.480349
			unmapped	969837	NA	17	nan	582.038	0	nan	0	430	nan	634009	nan	nan	0	nan	0	nan	0	nan
mix 36-96h	mix A_B_C	999594	mock-infected host	128287	12.8339	137	79	1395.84	1774.98	680.117	546.42	1117	526	260632	12384	0.0785641	53.4295	0.105462	194.149	0.0655983	46.146	0.477509
			unmapped	871307	NA	11	nan	656.878	0	nan	0	517	nan	379809	nan	nan	0	nan	0	nan	0	nan
