## Supplementary Table 3 for "High-Spatiotemporal-Resolution Nanopore Sequencing of SARS-CoV-2 and Host Cell RNAs"

### Sheet: a
Supplementary Table 3. Detailed information about the concentration of RNA and cDNA samples used for library preparation and sequencing.
a. Concentration of RNA samples. Concentration of SARS-CoV-2 infected and mock-infected RNAs were measured with Qubit 4.0. The concentrations are in ng/µl. A, B and C represents the three biological replicates.
Infected	1h	2h	4h	6h	8h	10h	12h	14h	16h	18h	20h	24h	36h	48h	72h	96h
A	1260	920	1300	1270	1390	1080	720	2960	883	996	1060	1020	932	948	950	580
B	944	1140	1580	1720	1180	1160	954	962	944	1160	1120	954	734	776	936	728
C	1250	1400	1160	1280	2960	1120	1040	832	1060	1140	1020	946	390	875	846	564
Mock-infected	1h	2h	4h	6h	8h	10h	12h	14h	16h	18h	20h	24h	36h	48h	72h	96h
A	1590	3380	2400	770	1920	1050	544	888	542	1380	292	300	560	554	1100	462
B	1590	3240	1360	1060	1560	1890	328	1910	1010	460	598	112	1600	1090	696	558
C	1030	3420	2100	1470	578	974	630	732	924	926	554	282	1790	530	810	496

### Sheet: b
Summary table of the poly(A)+ RNA concentrations. Concentrations of polyadenylated RNAs: from SARS-CoV-2 infected cells and from mock-infected cells in ng/µl. A, B and C represents the three biological replicates.
Infected	1h	2h	4h	6h	8h	10h	12h	14h	16h	18h	20h	24h	36h	48h	72h	96h
A	15	11.9	17.8	16.3	10	20.4	15.4	13.5	13.6	16.1	19.6	17.2	16.2	16.4	16	12.7
B	14.9	19.7	20	17.7	16.8	19.6	14.9	15.5	15.2	18.5	19.8	16	15.8	15.4	15.4	12.4
C	15.2	19.3	16.7	18.9	8.9	21.4	19.2	15.4	19.1	15.5	16.5	18.1	11.7	18.9	15.3	15
Mock-infected	1h	2h	4h	6h	8h	10h	12h	14h	16h	18h	20h	24h	36h	48h	72h	96h
A	17.6	19.3	17.1	33.6	21	23.8	25.8	15.4	26.6	18	39	48.6	25.4	23.4	17.5	21.2
B	23.6	17.1	23.2	29.4	23	19.6	16.8	17.3	16.3	31.6	31.2	37	24.6	22.2	21.4	28.8
C	22.6	15.1	19	17	26	25.8	29.4	15.3	29.4	18.9	29.8	34.4	20.8	25	21.2	17

### Sheet: c
The volume of polyA(+) RNA samples (100 ng) used for cDNA generation. A, B and C represents the three biological replicates.
Infected	1h	2h	4h	6h	8h	10h	12h	14h	16h	18h	20h	24h	36h	48h	72h	96h
A	6.7	7.5	5.62	6.13	7.5	4.9	6.5	7.4	7.5	6.2	5.1	5.8	6.25	6	6.25	7.5
B	6.71	5.1	5	5.65	5.95	5.1	6.71	6.4	6.58	5.4	5.05	6.2	6.5	6.5	6.5	7.5
C	6.6	5.18	5.99	5.3	11.2	4.6	5.2	6.4	5.25	6.4	6.06	5.5	6.46	5.3	6.46	6.6
Mock-infected	1h	2h	4h	6h	8h	10h	12h	14h	16h	18h	20h	24h	36h	48h	72h	96h
A	5.68	5.18	5.85	2.98	4.76	4.2	3.88	6.5	3.76	5.56	2.56	2.06	3.94	4.27	5.71	4.72
B	4.24	5.85	4.31	3.4	4.35	5.1	5.95	5.78	6.14	3.16	3.2	2.7	4.1	4.5	4.67	3.47
C	4.42	6.62	5.26	5.9	3.85	3.88	3.4	6.54	3.4	5.3	3.56	2.91	4.8	4	4.72	5.9

### Sheet: d
The amount (µl) of RNAs used for preparing a mixture for dRNA sequencing. Agencourt Ampure XP bead was used to get a higher concentration for the mixture (500 ng RNA in 9µl).
	2h	4h	12h	16h	20h	36h	72h
A	2.2	1.4	1.7	1.9	1.3	1.5	1.5
B	1.3	4.3	1.7	1.7	1.3	1.5	1.7
C	1.3	1.55	1.3	1.3	1.5	2.2	1.7
