## Supplementary Table 4 for "High-Spatiotemporal-Resolution Nanopore Sequencing of SARS-CoV-2 and Host Cell RNAs"

### Sheet: Munka1
Supplementary Table 4. Result of VirStrain analysis. Bold letters indicate the closest isolate which was used as a reference genome for mapping.
Sample	Most possible	RANK 1	RANK 2	RANK 3	RANK 4	RANK 5
ALL_SAMPLE
SARS_COV2_inf_dRNA_pass	0	0	0	0	0	0
SARS_COV2_inf_hpi1_bc01_A_pass	MT536974.1	MT560672.1						MT536974.1	isolate="SARS-CoV-2/Human/USA/UT-03950/2020"	country="USA"	collection_date="2020-04-17"
SARS_COV2_inf_hpi1_bc02_B_pass	MT536974.1	MT560672.1	MT520271.1					MT536975.1	isolate="SARS-CoV-2/Human/USA/UT-02016/2020"	country="USA"	collection_date="2020-04-16"
SARS_COV2_inf_hpi1_bc03_C_pass	MT536974.1	MT560672.1						MT560672.1	isolate="SARS-CoV-2/human/IND/GBRC134/2020"	country="India: Ahmedabad"	collection_date="2020-05-24"
SARS_COV2_inf_hpi1_hpi6_uncassified_pass	MT536974.1	MT612253.1						MT482121.1	isolate="SARS-CoV-2/human/USA/VA-DCLS-0135/2020"	country="USA: VA"	collection_date="2020-04"
SARS_COV2_inf_hpi10_bc16_A_pass	MT536975.1	MT560672.1	MT731667.1	MT731660.1	MT745658.1	MT358693.1		all genome
SARS_COV2_inf_hpi10_bc17_B_pass	MT536975.1	MT560672.1	MT731667.1	MT731660.1	MT461631.1	MT467255.1		MT536974.1	isolate="SARS-CoV-2/Human/USA/UT-03950/2020"	country="USA"	collection_date="2020-04-17"
SARS_COV2_inf_hpi10_bc18_C_pass	MT536975.1	MT560672.1	MT612253.1	MT731660.1	MT706339.1	MT704095.1		MT560672.1	isolate="SARS-CoV-2/human/IND/GBRC134/2020"	country="India: Ahmedabad"	collection_date="2020-05-24"
SARS_COV2_inf_hpi12_bc19_A_pass	MT560672.1	MT184913.1	MT731667.1	MT731660.1	MT641539.1	MT576058.1		MT520271.1	isolate="SARS-CoV-2/human/USA/MA_MGH_00290/2020"	country="USA: Massachusetts"	collection_date="2020-04-01"
SARS_COV2_inf_hpi12_bc20_B_pass	MT560672.1	MT184913.1	MT731667.1	MT731660.1	MT641539.1	MT358693.1		MT612253.1	isolate="SARS-CoV-2/human/AUS/VIC1664/2020"	country="Australia: Victoria"	collection_date="2020-05-10"
SARS_COV2_inf_hpi12_bc21_C_pass	MT536975.1	MT560672.1	MT731667.1	MT664107.1	MT461631.1	MT079845.1		MT536975.1	isolate="SARS-CoV-2/Human/USA/UT-02016/2020"	country="USA"	collection_date="2020-04-16"
SARS_COV2_inf_hpi14_bc22_A_pass	MT536975.1	MT560672.1	MT731667.1	MT731660.1	MT461631.1	MT371038.1		MT731667.1	isolate="SARS-CoV-2/human/BGD/BCSIR_NILMRC_218/2020"	country="Bangladesh"	collection_date="2020-06-24"
SARS_COV2_inf_hpi14_bc23_B_pass	MT560672.1	MT731667.1	MT731660.1	MT467255.1	MT358693.1	MT533233.1		MT731660.1	isolate="SARS-CoV-2/human/BGD/BCSIR_NILMRC_173/2020"	country="Bangladesh"	collection_date="2020-06-18"
SARS_COV2_inf_hpi14_bc24_C_pass	MT482121.1	MT560672.1	MT731667.1	MT731660.1	MT358693.1	MT467255.1		MT745658.1	isolate="SARS-CoV-2/human/BGD/BCSIR_NILMRC_173/2020"	country="Bangladesh"	collection_date="2020-06-18"
SARS_COV2_inf_hpi16_bc01_A_pass	MT482121.1	MT560672.1	MT731667.1	MT533233.1	MT632596.1	MT368693.1		MT358693.1	isolate="SARS-CoV-2/human/USA/CT-UW-3845/2020"	country="USA: CT"	collection_date="2020-03-25"
SARS_COV2_inf_hpi16_bc02_B_pass	MT482121.1	MT560672.1	MT731667.1	MT533233.1	MT641539.1	MT632596.1		MT461631.1	isolate="SARS-CoV-2/human/USA/ID-UW-6446/2020"	country="USA: ID"	collection_date="2020-04-02"
SARS_COV2_inf_hpi16_bc03_C_pass	MT536975.1	MT560672.1	MT731667.1	MT259267.1	MT745658.1	MT664107.1		MT467255.1	isolate="SARS-CoV-2/human/IND/GBRC49/2020"	country="India: Ahmedabad"	collection_date="30-Apr-2020"
SARS_COV2_inf_hpi16_hpi24_unclassified_pass	MT536974.1	MT560672.1	MT632596.1	MT655135.1	MT079845.1	MT704095.1		MT706339.1	isolate="SARS-CoV-2/human/USA/WI-UW-211/2020"	country="USA: Wisconsin, Milwaukee county"	collection_date="2020-03-25"
SARS_COV2_inf_hpi18_bc04_A_pass	MT482121.1	MT560672.1	MT731667.1	MT731660.1	MT159720.2	MT614449.1		MT704095.1	isolate="SARS-CoV-2/human/USA/FL-BPHL-0277/2020"	country="USA: FL"	collection_date="2020-05-07"
SARS_COV2_inf_hpi18_bc05_B_pass	MT536975.1	MT560672.1	MT731667.1	MT731660.1	MT467255.1	MT745658.1		MT184913.1	isolate="SARS-CoV-2/human/USA/CDC-CruiseA-26/2020"	country="USA"	collection_date="24-Feb-2020"
SARS_COV2_inf_hpi18_bc06_C_pass	MT560672.1	MT731667.1	MT358693.1	MT731660.1	MT467255.1	MT664107.1		MT641539.1	isolate="SARS-CoV-2/human/USA/WA-S711/2020"	country="USA: Washington,Pierce County"	collection_date="2020-04-08"
SARS_COV2_inf_hpi2_bc04_A_pass	MT536974.1	MT560672.1						MT576058.1	isolate="SARS-CoV-2/human/IND/GBRC166b/2020"	country="India: Ahmedabad"	collection_date="2020-05-27"
SARS_COV2_inf_hpi2_bc05_B_pass	MT536974.1	MT560672.1						MT664107.1	isolate="SARS-CoV-2/human/BGD/BCSIR_NILMRC_071/2020"	country="Bangladesh: Chattogram"	collection_date="2020-05-26"
SARS_COV2_inf_hpi2_bc06_C_pass	MT536974.1	MT560672.1						MT079845.1	isolate="SARS-CoV-2/human/CHN/WHUHnCoV003/2020"	country="China"	collection_date="2020-01-22"
SARS_COV2_inf_hpi20_bc07_A_pass	MT536975.1	MT560672.1	MT731667.1	MT731660.1	MT467255.1	MT358693.1		MT371038.1	isolate="SARS-CoV-2/human/USA/NY-PV09189/2020"	country="USA: NY"	collection_date="2020-03-19"
SARS_COV2_inf_hpi20_bc08_B_pass	MT560672.1	MT731667.1	MT731660.1	MT467255.1	MT358693.1	MT412276.1		MT533233.1	isolate="SARS-CoV-2/human/USA/CA-CZB-1278/2020"	country="USA: CA"	collection_date="2020-03-27"
SARS_COV2_inf_hpi20_bc09_C_pass	MT560672.1	MT731667.1	MT467255.1	MT731660.1	MT358693.1	MT664107.1		MT482121.1	isolate="SARS-CoV-2/human/USA/VA-DCLS-0135/2020"	country="USA: VA"	collection_date="2020-04"
SARS_COV2_inf_hpi24_bc10_A_pass	MT482121.1	MT560672.1	MT731667.1	MT731660.1	MT467255.1	MT358693.1		MT632596.1	isolate="SARS-CoV-2/human/USA/WA-S143/2020"	country="USA: Washington,King County"	collection_date="2020-03-15"
SARS_COV2_inf_hpi24_bc11_B_pass	MT482121.1	MT560672.1	MT731660.1	MT664107.1	MT358693.1	MT159720.2		MT259267.1	isolate="SARS-CoV-2/human/USA/WA-UW275/2020"	country="USA: WA"	collection_date="2020-03-14"
SARS_COV2_inf_hpi24_bc12_C_pass	MT482121.1	MT560672.1	MT731667.1	MT731660.1	MT412276.1	MT467255.1		MT655135.1	isolate="SARS-CoV-2/human/ESP/HUD-98203801/2020"	country="Spain: Donostia-San Sebatian"	collection_date="2020-03-27"
SARS_COV2_inf_hpi36_bc13_A_pass	MT560672.1	MT482121.1	MT731667.1	MT731660.1	MT641539.1	MT664107.1		MT159720.2	isolate="SARS-CoV-2/human/USA/CDC-CruiseA-4/2020"	country="USA"	collection_date="2020-02-21"
SARS_COV2_inf_hpi36_bc14_B_pass	MT560672.1	MT731667.1	MT731660.1	MT641539.1	MT358693.1	MT664107.1		MT614449.1	isolate="SARS-CoV-2/human/USA/CA-QDX-155/2020"	country="USA: CA"	collection_date="2020-03-16"
SARS_COV2_inf_hpi36_bc15_C_pass	MT560672.1	MT184913.1	MT731667.1	MT731660.1	MT641539.1	MT664107.1		MT412276.1	isolate="SARS-CoV-2/human/USA/CT-UW-5754/2020"	country="USA: CT"	collection_date="2020-04-05"
SARS_COV2_inf_hpi36_hpi96_unclassified_pass	MT482121.1	MT560672.1	MT731667.1	MT731660.1	MT641539.1	MT358693.1		MT520440.1	isolate="SARS-CoV-2/human/USA/MA_MGH_00238/2020"	country="USA: Massachusetts"	collection_date="2020-04-06"
SARS_COV2_inf_hpi4_bc07_A_pass	MT536974.1	MT560672.1						MT641697.1	isolate="SARS-CoV-2/human/AUS/VIC595/2020"	country="Australia: Victoria"	collection_date="2020-03-25"
SARS_COV2_inf_hpi4_bc08_B_pass	MT536974.1	MT560672.1						MT304489.1	isolate="SARS-CoV-2/human/USA/TX-CDC-2039/2020"	country="USA: TX"	collection_date="2020-02-29"
SARS_COV2_inf_hpi4_bc09_C_pass	MT536974.1	MT560672.1						MT750162.1	isolate="SARS-CoV-2/human/USA/WI-UW-583/2020"	country="USA: Wisconsin, Dane county"	collection_date="2020-06-22"
SARS_COV2_inf_hpi48_bc16_A_pass	MT560672.1	MT731660.1	MT520440.1	MT641539.1	MT358693.1	MT159720.2		MT451131.1	isolate="SARS-CoV-2/human/AUS/VIC232/2020"	country="Australia: Victoria"	collection_date="2020-03-21"
SARS_COV2_inf_hpi48_bc17_B_pass	MT560672.1	MT482121.1	MT731667.1	MT731660.1	MT641539.1	MT641697.1		MT632800.1	isolate="SARS-CoV-2/human/USA/WA-S364/2020"	country="USA: Washington,Whatcom County"	collection_date="2020-03-26"
SARS_COV2_inf_hpi48_bc18_C_pass	MT560672.1	MT731667.1	MT731660.1	MT641539.1	MT358693.1	MT467255.1		MT706205.1	isolate="SARS-CoV-2/human/USA/WI-UW-84/2020"	country="USA: Wisconsin, Dane County"	collection_date="2020-03-24"
SARS_COV2_inf_hpi6_bc10_A_pass	MT536974.1	MT560672.1	MT304489.1					MT731673.1	isolate="SARS-CoV-2/human/MAR/RMPS03/2020"	country="Morocco"	collection_date="2020-04-03"
SARS_COV2_inf_hpi6_bc11_B_pass	MT536974.1	MT560672.1	MT750162.1					MT627424.1	isolate="SARS-CoV-2/human/USA/NY-QDX-102/2020"	country="USA: NY"	collection_date="2020-03-12"
SARS_COV2_inf_hpi6_bc12_C_pass	MT536974.1	MT560672.1
SARS_COV2_inf_hpi72_bc19_A_pass	MT560672.1	MT731667.1	MT731660.1	MT641539.1	MT451131.1	MT159720.2
SARS_COV2_inf_hpi72_bc20_B_pass	MT560672.1	MT482121.1	MT731667.1	MT731660.1	MT641539.1	MT467255.1
SARS_COV2_inf_hpi72_bc21_C_pass	MT560672.1	MT184913.1	MT731667.1	MT731660.1	MT641539.1	MT467255.1
SARS_COV2_inf_hpi8_bc13_A_pass	MT482121.1	MT560672.1	MT632800.1	MT371038.1	MT614449.1	MT079845.1
SARS_COV2_inf_hpi8_bc14_B_pass	MT536975.1	MT560672.1	MT520271.1	MT706205.1	MT259267.1	MT731673.1
SARS_COV2_inf_hpi8_bc15_C_pass	MT536974.1	MT560672.1	MT520271.1	MT612253.1	MT614449.1	MT655135.1
SARS_COV2_inf_hpi8_hpi14_unclassified_pass	MT536974.1	MT560672.1	MT612253.1	MT627424.1	MT632596.1	MT706339.1
SARS_COV2_inf_hpi96_bc22_A_pass	MT482121.1	MT560672.1	MT731667.1	MT731660.1	MT664107.1	MT358693.1
SARS_COV2_inf_hpi96_bc23_B_pass	MT560672.1	MT731667.1	MT731660.1	MT664107.1	MT641539.1	MT533233.1
SARS_COV2_inf_hpi96_bc24_C_pass	MT560672.1	MT731667.1	MT731660.1	MT745658.1	MT641539.1	MT159720.2
